# Large-scale comparative genomics of *Salmonella enterica* to refine the organization of the global *Salmonella* population structure

**DOI:** 10.1101/2021.09.30.462489

**Authors:** Chao Chun Liu, William W.L. Hsiao

## Abstract

1.

Since the introduction of the White-Kauffmann-Le Minor (WKL) scheme for *Salmonella* serotyping, the nomenclature remains the most widely used for reporting the disease prevalence of *Salmonella enterica* across the globe. With the advent of whole genome sequencing (WGS), traditional serotyping has been increasingly replaced by in-silico methods that couple the detection of genetic variations in antigenic determinants with sequence-based typing. However, despite the integration of genomic-based typing by in-silico serotyping tools such as SeqSero2 and SISTR, in-silico serotyping in certain contexts remains ambiguous and insufficiently informative due to polyphyletic serovars. Furthermore, in spite of the widespread acknowledgement of polyphyly from genomic studies, the serotyping nomenclature remains unaltered. To prompt refinements to the *Salmonella* typing nomenclature for disease reporting, we herein performed a systematic characterization of putative polyphyletic serovars and the global *Salmonella* population structure by comparing 180,098 *Salmonella* genomes (representing 723 predicted serovars) from GenomeTrakr and PubMLST databases. We identified a range of core genome MLST typing thresholds that result in stable population structure, potentially suitable as the foundation of a genomic-based typing nomenclature for longitudinal surveillance. From the genomic comparisons of hundreds of predicted serovars, we demonstrated that in-silico serotyping classifications do not consistently reflect the population divergence observed at the genomic level. The organization of *Salmonella* subpopulations based on antigenic determinants can be confounded by homologous recombination and niche adaptation, resulting in shared classification of highly divergent genomes and misleading distinction between highly similar genomes. In consideration of the pivotal role of *Salmonella* serotyping, a compendium of putative polyphyletic serovars was compiled and made publicly available to provide additional context for future interpretations of in-silico serotyping results in disease surveillance settings. To refine the typing nomenclatures used in *Salmonella* surveillance reports, we foresee an improved typing scheme to be a hybrid that integrates both genomic and antigenic information such that the resolution from WGS is leveraged to improve the precision of subpopulation classifications while preserving the common names defined by the WKL scheme. Lastly, we stress the importance of controlled vocabulary integration for typing information in open data settings in order for the global *Salmonella* population dynamics to be fully trackable.

**Impact Statement:** *Salmonella enterica* (*S. enterica*) is a major foodborne pathogen responsible for an annual incidence rate of more than 90 million cases of foodborne illnesses worldwide. To surveil the high order *Salmonella* lineages, compare disease prevalence across jurisdictions worldwide, and inform risk assessments, in-silico serotyping has been established as the gold standard for typing the bacteria. However, despite previous *Salmonella* genomic studies reporting discordance between phylogenomic clades and serovars, refinements have yet been made to the serotyping scheme. Here, we analyzed over 180,000 *Salmonella* genomes representing 723 predicted serovars to subdivide the population into evolutionarily stable clusters in order to propose a stable organization of the *Salmonella* population structure that can form the basis of a genomic-based typing scheme for the pathogen. We described numerous instances in which genomes between serotypes are more similar than genomes within a serotype to reflect the inconsistencies of subpopulation classifications based on antigenic determinants. Moreover, we found inconsistencies between predicted serovars and reported serovars which highlighted potential errors in existing in-silico serotyping tools and the need to implement controlled vocabularies for reporting *Salmonella* subtypes in public databases. The findings of our study aim to motivate the future development of a standardized genomic-based typing nomenclature that more accurately captures the natural populations of *S. enterica*.

**Data Summary:** The assembly accession numbers of the genomes analyzed in this study (n = 204,952) and the associated metadata (e.g. sampling location, collection date, FTP address for retrieval) are documented in Table S1. The GenomeTrakr genomes were retrieved from the National Center for Biological Information GenBank database. The PubMLST genomes were retrieved using the BIGSdb API.
