## Supplementary material for "Large-scale comparative genomics of *Salmonella enterica* to refine the organization of the global *Salmonella* population structure": Table S2

asm_acc	serovar	serovar_predicted	qc_status
GCA_000344865.1	newport	kottbus	PASS
GCA_001448885.1	virginia	muenchen	PASS
GCA_001643795.1	bardo	newport	PASS
GCA_001834155.1	muenchen	inverness	PASS
GCA_001834175.1	muenchen	i p:k:-	PASS
GCA_001890445.1	newport	muenchen	PASS
GCA_001975305.1	bardo	newport	PASS
GCA_002059855.1	newport	typhimurium	PASS
GCA_002060015.1	muenchen	manhattan	PASS
GCA_002060195.1	newport	muenchen	PASS
GCA_002064795.1	istanbul	hadar	PASS
GCA_002065715.1	hadar	eko	PASS
GCA_002066175.1	bardo	newport	PASS
GCA_002107185.1	newport	senftenberg	PASS
GCA_002109055.1	newport	typhimurium	PASS
GCA_002109105.1	newport	albany	PASS
GCA_002109135.1	newport	litchfield	PASS
GCA_002109215.1	newport	i c2-c3:e,h:-	PASS
GCA_002109245.1	newport	kottbus	PASS
GCA_002241535.2	bardo	newport	PASS
GCA_003119475.1	newport	mbandaka	PASS
GCA_003346955.1	newport	hartford	PASS
GCA_003869035.1	muenchen	manhattan	PASS
GCA_004157515.1	newport	schwarzengrund	PASS
GCA_004215475.1	newport	agona	PASS
GCA_004227305.1	istanbul	kentucky	PASS
GCA_004261805.1	bardo	newport	PASS
GCA_004309565.1	hadar	enteritidis	PASS
GCA_005447665.1	hadar	holcomb	PASS
GCA_006181425.1	newport	javiana	PASS
GCA_006209305.1	newport	schwarzengrund	PASS
GCA_006214265.1	newport	muenchen	PASS
GCA_006332545.1	newport	schwarzengrund	PASS
GCA_006396395.1	istanbul	colindale	PASS
GCA_006396535.1	istanbul	colindale	PASS
GCA_006520555.1	istanbul	hadar	PASS
GCA_006630265.1	newport	kentucky	PASS
GCA_006631245.1	newport	typhimurium	PASS
GCA_006651045.1	newport	cerro	PASS
GCA_006713605.1	muenchen	bovismorbificans	PASS
GCA_006754205.1	newport	kentucky	PASS
GCA_006754405.1	muenchen	manhattan	PASS
GCA_006769425.1	newport	enteritidis	PASS
GCA_006769665.1	newport	typhimurium	PASS
GCA_006770045.1	newport	derby	PASS
GCA_007146945.1	newport	enteritidis	PASS
GCA_007178875.1	hadar	reading	PASS
GCA_007179455.1	hadar	reading	PASS
GCA_007182335.1	hadar	heidelberg	PASS
GCA_007183795.1	blockley	schwarzengrund	PASS
GCA_007229155.1	haardt	blockley	PASS
GCA_007258135.1	litchfield	infantis	PASS
GCA_007604195.1	newport	saintpaul	PASS
GCA_007649375.1	muenchen	manhattan	PASS
GCA_008001785.1	newport	anatum	PASS
GCA_008005545.1	newport	bangkok	PASS
GCA_008008445.1	newport	rubislaw	PASS
GCA_008010965.1	newport	typhimurium	PASS
GCA_008046035.1	newport	saintpaul	PASS
GCA_008090865.1	newport	heidelberg	PASS
GCA_008091305.1	newport	javiana	PASS
GCA_008113945.1	muenchen	uganda	PASS
GCA_008427305.1	litchfield	oranienburg	PASS
GCA_008436305.1	newport	typhimurium	PASS
GCA_008436965.1	muenchen	manhattan	PASS
GCA_008485545.1	muenchen	herston	PASS
GCA_008491705.1	litchfield	concord	PASS
GCA_008500145.1	newport	saintpaul	PASS
GCA_008619775.1	muenchen	newport	PASS
GCA_008669755.1	newport	rubislaw	PASS
GCA_008915865.1	newport	javiana	PASS
GCA_008978975.1	muenchen	javiana	PASS
GCA_009065085.1	newport	javiana	PASS
GCA_009073685.1	newport	telelkebir	PASS
GCA_009202125.1	muenchen	berta	PASS
GCA_009203445.1	newport	minnesota	PASS
GCA_009213345.1	newport	heidelberg	PASS
GCA_009218965.1	newport	i 1,4,[5],12:b:-	PASS
GCA_009220485.1	newport	enteritidis	PASS
GCA_009255425.1	litchfield	saintpaul	PASS
GCA_009311515.1	newport	typhimurium	PASS
GCA_009329855.1	newport	muenchen	PASS
GCA_009337175.1	muenchen	newport	PASS
GCA_009468425.1	newport	johannesburg	PASS
GCA_009503445.1	newport	typhimurium	PASS
GCA_009517435.1	newport	muenchen	PASS
GCA_009529315.1	newport	enteritidis	PASS
GCA_009530075.1	muenchen	manhattan	PASS
GCA_009530175.1	muenchen	muenster	PASS
GCA_009570985.1	newport	oslo	PASS
GCA_009577955.1	newport	kottbus	PASS
GCA_009580145.1	muenchen	infantis	PASS
GCA_009581405.1	muenchen	i c2-c3:d:-	PASS
GCA_009589885.1	newport	infantis	PASS
GCA_009668465.1	muenchen	coeln	PASS
Salmonella_PubMLST_12427	muenchen	buzu	PASS
Salmonella_PubMLST_13256	muenchen	ii 6,7:z:1,5	PASS
Salmonella_PubMLST_13325	newport	derby	PASS
Salmonella_PubMLST_14587	newport	typhimurium	PASS
Salmonella_PubMLST_6809	newport	kottbus	PASS
Salmonella_PubMLST_737	hadar	breda	PASS
Salmonella_PubMLST_8132	hadar	i c2-c3:z10:-	PASS
Salmonella_PubMLST_8205	hadar	i c2-c3:z10:-	PASS
Salmonella_PubMLST_8599	hadar	breda	PASS
Salmonella_PubMLST_9894	newport	typhimurium	PASS
