## Supplementary material for "Large-scale comparative genomics of *Salmonella enterica* to refine the organization of the global *Salmonella* population structure": Table S4

serovar	serovar_predicted	Frequency
virchow	i c1:r:-	80
pullorum	gallinarum	79
durham	bahati	70
rough_o:r:1,5	infantis	55
mississippi	ibadan	42
brandenburg	i b:l,v:-	40
dublin	montevideo	39
6,7:g,m,s:e,n,z15	lubbock	37
java	i 1,4,[5],12:b:-	37
arizonae	iiia 41:z4,z23:-	32
enteritidis	dublin	29
enteritidis	typhimurium	28
4,12:i:-	i 1,4,[5],12:i:-	26
bonariensis	aba	24
anecho	i o:g,[s],t:-	23
4,12:d:-	i 1,4,[5],12:d:-	22
chailey	breda	22
napoli	i d1:l,z13:-	21
copenhagen	typhimurium	20
eimsbuettel	livingstone	19
typhimurium	enteritidis	19
sofia	ii 1,4,12,[27]:b:[e,n,x]	18
typhisuis	paratyphi c	17
arizonae	iiib 61:l,v:1,5,7	16
weltevreden	i e1:r:-	16
derby	agona	15
glostrup	chomedey	15
krefeld	langensalza	14
binza	orion	13
diarizonae	iiib o:61:k:1,5,7	13
enteritidis	newport	13
typhi	i d1:j:-	13
westhampton	senftenberg	13
38:[k]:-	i p:k:-	12
arizonae	iiib 50:k:z	12
bareilly	i c1:y:-	12
enteritidis	infantis	12
i 4,12:i:-	i 1,4,[5],12:i:-	12
lanka	weltevreden	12
enteritidis	altona	11
i 4,12:d:-	i 1,4,[5],12:d:-	11
typhi	enteritidis	11
typhimurium	saintpaul	11
4,[5],12:d:-	schwarzengrund	10
kua	i x:z4,z23:-	10
newport	typhimurium	10
typhimurium	agama	10
typhimurium - monophasic	typhimurium	10
enteritidis	berta	9
enteritidis	heidelberg	9
rough_o:gms:-	montevideo	9
typhimurium	senftenberg	9
typhimurium	stanley	9
uganda	i -:l,z13:1,5	9
arizonae	iiia g:z4,z23,z32:-	8
carmel	i j:l,v:-	8
cubana	agoueve	8
okatie	newyork	8
potsdam	i c1:l,v:-	8
typhimurium	kentucky	8
typhimurium	mbandaka	8
44:z4,z23:-	iv 57:z4,z23:-	7
6,7:-:1,5	thompson	7
agoueve	cubana	7
arizonae	iiib o:61:k:1,5,7	7
diarizonae	iiib 53:z10:z35	7
enteritidis	typhi	7
heidelberg	i 1,4,[5],12:r:-	7
houtenae	iv 50:g,z51:-	7
kentucky	typhimurium	7
kunzendorf	choleraesuis	7
reading	eastbourne	7
richmond	bareilly	7
saint-paul	saintpaul	7
sandiego	chester	7
schwarzengrund	bredeney	7
wassenaar	iv 50:g,z51:-	7
50:g,z51:-	iv 50:g,z51:-	6
bere	i x:z4,z23:-	6
biunknownebjerg	bispebjerg	6
diarizonae	iiib z:z35:z35	6
enteritidis	bareilly	6
enteritidis	javiana	6
i 4,12:r:-	heidelberg	6
iv 43:z4,z23:- (houten)	iv 43:z4,z23:-	6
london	i -:l,v:1,6	6
muenchen	manhattan	6
oranienburg	saintpaul	6
rough_o:z4,z23:-	cerro	6
tranaroa	ii o:55:z39:z39	6
typhimurium	kiambu	6
4,[5],12:r:-	heidelberg	5
61:k:1,5,(7)	iiib o:61:k:1,5,7	5
agona	derby	5
anatum	i e1:e,h:-	5
anatum	muenster	5
arizonae	iiia 44:z4,z23,z32:-	5
arizonae	iiib 53:z10:z35	5
bardo	newport	5
bonn	potsdam	5
brandenburg	sandiego	5
cerro var. o 14+ (siegburg)	cerro	5
choleraesuis	paratyphi c	5
diarizonae	iiib 50:k:z	5
diarizonae	iiib 61:l,v:1,5,7	5
ealing	adelaide	5
edinburgh	edinburg	5
enteritidis	anatum	5
enteritidis	kentucky	5
enteritidis	montevideo	5
enteritidis	saintpaul	5
gold-coast	goldcoast	5
houten	iv 43:z4,z23:-	5
ibadan	mississippi	5
inverness	allandale	5
kentucky	heidelberg	5
newington	anatum	5
newport	muenchen	5
othmarschen	oranienburg	5
teshie	dadzie	5
typhi	paratyphi a	5
typhimurium	derby	5
typhimurium	haifa	5
typhimurium	reading	5
virchow	infantis	5
aderike	ago	4
anatum	newport	4
anecho	adelaide	4
arizonae	iiia 44:z4,z23:-	4
arizonae	iiib 61:z52:z53	4
arizonae	iiib o:61:z35:z35	4
braenderup	infantis	4
brandenburg	braenderup	4
choleraesuis var. kunzendorf	choleraesuis	4
concord	i c1:l,v:-	4
diarizonae	iiib 61:z52:z53	4
enteritidis	hadar	4
enteritidis	i 1,4,[5],12:i:-	4
enteritidis	mbandaka	4
enteritidis	moscow	4
enteritidis	napoli	4
enteritidis	paratyphi b var. java	4
give	i -:l,v:1,7	4
hagenbeck	ii 48:d:z6	4
heidelberg	bredeney	4
heidelberg	i 1,4,[5],12:i:-	4
heidelberg	rissen	4
heidelberg	typhimurium	4
houtenae	iv 57:z4,z23:-	4
i 4,5,12:r:-	heidelberg	4
itami	javiana	4
iv 48:g,z51:- (marina)	iv y:g,z51:-	4
kapemba	i d1:-:l,v	4
kingston	i b:g,[s],t:-	4
newport	enteritidis	4
newport	javiana	4
newport	kottbus	4
ngozi	ii y:z10:-	4
rough_o:fg:-	adelaide	4
rowbarton	ii 16:m,t:[z42]	4
saintpaul	reading	4
schwarzengrund	i 1,4,[5],12:d:-	4
senftenberg	mbandaka	4
sinstorf	uganda	4
typhimurium	agona	4
typhimurium	dublin	4
typhimurium	heidelberg	4
typhimurium	typhi	4
typhisuis	choleraesuis	4
uphill	ii 42:b:e,n,x,z15	4
vitkin	i m:l,v:-	4
3,10:-:l,w	meleagridis	3
3,10:e,h:-	meleagridis	3
4,12:i:-	typhimurium	3
4,12:r:-	heidelberg	3
41:z4,z23:-	iiia 41:z4,z23:-	3
42:r:-	ii 42:r:-	3
45:g,z51:-	iv 45:g,z51:-	3
48:g,z51:-	iiia y:g,z51:-	3
6,7:b:-	edinburg	3
6,7:k:-	thompson	3
6,7:r:-	i c1:r:-	3
60:r:z	iiib 60:r:z	3
62:z36:-	iiia 62:z36:-	3
8,20:i:-	i c2-c3:i:-	3
9,12:l,z28:-	i d1:l,z28:-	3
arizonae	iiia 40:z4,z23:-	3
arizonae	iiib z:z52:z	3
blegdam	moscow	3
bron	agbeni	3
chester	sandiego	3
colindale	typhimurium	3
cubana	ouakam	3
diarizonae	iiib 50:i:z	3
diarizonae	iiib 50:l,v:z35	3
diarizonae	iiib 51:k:z35	3
dublin	cerro	3
duesseldorf	albany	3
enteritidis	give	3
enteritidis	macclesfield	3
enteritidis	orion	3
enteritidis	panama	3
enteritidis	poona	3
gallinarum/pullorum	gallinarum	3
give	oranienburg	3
harmelen	iv 51:z4,z23:-	3
hartford	i c1:y:-	3
heidelberg	enteritidis	3
heidelberg	hadar	3
heidelberg	iiia 18:z4,z23:-	3
heidelberg	infantis	3
heidelberg	newport	3
hindmarsh	bovismorbificans	3
i 11:z41:e,n,z15	i f:z41:e,n,z15	3
infantis	enteritidis	3
infantis	iiib 60:r:e,n,x,z15	3
infantis	poona	3
kentucky	i c2-c3:i:-	3
kentucky	saintpaul	3
khami	ii 47:b:e,n,x,z15	3
kingabwa	i o:59:y:1,5	3
kottbus	breda	3
london	winterthur	3
minnesota	iiib 6,14:z10:z	3
nairobi	ii 42:r:-	3
newport	saintpaul	3
newport	schwarzengrund	3
oakland	i c1:z:1,6	3
panama	javiana	3
paratyphi b	stanley	3
paratyphi bii	dublin	3
rough_o:z4,z23	cerro	3
s. bongori ser. 48:z81:-	v y:z81:-	3
saintpaul	newport	3
salamae	ii 1,4,12,[27]:b:[e,n,x]	3
salamae	ii 48:d:z6	3
schwarzengrund	heidelberg	3
schwarzengrund	mbandaka	3
schwarzengrund	typhimurium	3
stanley	i 1,4,[5],12:d:-	3
tananarive	brunei	3
tomegbe	ii 42:b:e,n,x,z15	3
typhi	dublin	3
typhi	heidelberg	3
typhi	i 1,4,[5],12:b:-	3
typhi	typhimurium	3
typhimurium	anatum	3
typhimurium	i b:l,v:-	3
typhimurium	newport	3
volksdorf	iv 43:z36,z38:-	3
zaiman	napoli	3
18:z4,z23:-	enteritidis	2
18:z4,z23:-	heidelberg	2
18:z4,z23:-	i 1,4,[5],12:i:-	2
8,20:-:z6	kentucky	2
agona	i 1,4,[5],12:i:-	2
anatum	give	2
arizonae	iiia 56:z4,z23,z32:-	2
arizonae	iiib 16:z10:e,n,x,z15	2
arizonae	iiib 65:z10:e,n,x,z15	2
arizonae	iiib o:51:z35:z35	2
arizonae	iiib p:z35:z35	2
arizonae	iiib t:z35:z35	2
arizonae	iiib y:l,v:1,5,7	2
baguida	i l:z4,z23:e,n,z15	2
bareilly	anatum	2
bareilly	i f:y:-	2
bareilly	nchanga	2
bareilly	newport	2
bareilly	richmond	2
bergen	i o:51:i:e,n,z15	2
bleadon	ii 17:g,t:[e,n,x,z15]	2
brazzaville	edinburg	2
brevik	kassel	2
brunei	i c2-c3:y:-	2
cerro	montevideo	2
cerro	typhimurium	2
chailey	corvallis	2
chester	i 1,4,[5],12:i:-	2
choleraesuis	braenderup	2
choleraesuis var. choleraesuis	choleraesuis	2
concord	irumu	2
corvallis	cerro	2
decatur	choleraesuis	2
derby	cerro	2
diarizonae	iiib 35:z52:1,5,7	2
diarizonae	iiib 60:r:z	2
diarizonae	iiib 60:z52:z53	2
diarizonae	iiib 61:k:z35	2
diarizonae	iiib 65:z10:e,n,x,z15	2
diguel	telelkebir	2
drypool	amsterdam	2
dublin	enteritidis	2
eko	anatum	2
enteritidis	adelaide	2
enteritidis	braenderup	2
enteritidis	cerro	2
enteritidis	i 1,4,[5],12:b:-	2
enteritidis	ii 42:b:e,n,x,z15	2
enteritidis	ii d3:-:l,v	2
enteritidis	iiib 35:z52:e,n,x,z15	2
enteritidis	indiana	2
enteritidis	livingstone	2
enteritidis	meleagridis	2
enteritidis	miami	2
enteritidis	oranienburg	2
enteritidis	ouakam	2
enteritidis	pensacola	2
enteritidis	reading	2
enteritidis	sandiego	2
enteritidis	senftenberg	2
ferlac	vi [1],6,14,[25]:a:e,n,x	2
flint	iv 50:z4,z23:-	2
fulica	i i:a:-	2
give	anatum	2
hadar	breda	2
hadar	i c2-c3:z10:-	2
hadar	reading	2
haifa	saintpaul	2
harrow	i b:z10:1,7	2
hartford	kikoma	2
heidelberg	abony	2
heidelberg	livingstone	2
heidelberg	muenchen	2
heidelberg	senftenberg	2
hissar	choleraesuis	2
houtenae	iv 43:z4,z23:-	2
houtenae	iv 45:g,z51:-	2
houtenae	iv o:57:g,z51:-	2
i 11:z41:e,n,z15	maska	2
i 4,[5],12:e,h:-	saintpaul	2
i 4,12:nonmotile	typhimurium	2
i 6,7:k:-	thompson	2
i 9,12:nonmotile	enteritidis	2
iiia 35:z4,z23:-	alachua	2
infantis	bareilly	2
infantis	give	2
infantis	kentucky	2
infantis	muenchen	2
infantis	newport	2
infantis	oritamerin	2
infantis	typhimurium	2
infantis	virchow	2
ipswich	pomona	2
isangi	i c1:z39:1,2	2
istanbul	colindale	2
istanbul	hadar	2
javiana	eastbourne	2
javiana	panama	2
jedburgh	ouakam	2
johannesburg	duval	2
kentucky	enteritidis	2
kentucky	hadar	2
kentucky	javiana	2
kentucky	orion	2
kingslynn	schoeneberg	2
lagos	typhimurium	2
lika	buzu	2
london	i e1:l,v:-	2
london	muenster	2
mbandaka	iiib 16:z10:e,n,x,z15	2
mbandaka	lubbock	2
mississippi	typhimurium	2
montevideo	alamo	2
montevideo	anatum	2
montevideo	cerro	2
montevideo	heidelberg	2
montevideo	javiana	2
muenchen	newport	2
muenster	montevideo	2
muenster	muenchen	2
muenster	nigeria	2
newport	derby	2
newport	heidelberg	2
newport	kentucky	2
newport	rubislaw	2
newport	senftenberg	2
o rough	mississippi	2
oslo	vi [1],6,14,[25]:a:e,n,x	2
othmarschen	kaitaan	2
paratyphi b	agona	2
paratyphi b	mishmarhaemek	2
paratyphi bii	abony	2
paratyphi c	choleraesuis	2
paratyphi c	oranienburg	2
parera	iv 11:z4,z23:-	2
quimbamba	ii 47:d:z39	2
rauform	montevideo	2
richmond	i c1:y:-	2
rissen	muenchen	2
rough o:-:-	typhimurium	2
rough o:b:l,w	ohio	2
rough o:d:e,n,x	barranquilla	2
rough:g,m,s:-	caracas	2
rubislaw	florida	2
saintpaul	enteritidis	2
saintpaul	oranienburg	2
saintpaul	typhimurium	2
salamae	ii 42:b:e,n,x,z15	2
salamae	ii 47:a:1,5	2
salamae	ii d3:l,w:e,n,x	2
salford	i i:l,v:l,v	2
san-diego	sandiego	2
schwarzengrund	anatum	2
schwarzengrund	enteritidis	2
schwarzengrund	gaminara	2
senftenberg	idikan	2
senftenberg	infantis	2
senftenberg	miami	2
senftenberg	rissen	2
sofia	ii 4,12:b:1,5	2
stanley	stanleyville	2
sundsvall	soahanina	2
tamberma	i o:51:z4,z24:-	2
tennessee	senftenberg	2
typhi	i o:y:l,w	2
typhi	muenchen	2
typhi	newport	2
typhi	saintpaul	2
typhimurium	braenderup	2
typhimurium	durban	2
typhimurium	give	2
typhimurium	hadar	2
typhimurium	indiana	2
typhimurium	infantis	2
typhimurium	javiana	2
typhimurium	montevideo	2
typhimurium	schwarzengrund	2
typhimurium	stanleyville	2
typhimurium	waral	2
typhimurium monophasic	typhimurium	2
ughelli	muenster	2
virchow	i f:r:-	2
virchow	kirkee	2
vitkin	napoli	2
wein	wien	2
weltevreden	senftenberg	2
[1],13,23:g,z51:-	iiia 1,13,23:g,z51:-	1
1,4,[5],12:i:-	i c1:i:-	1
1,4: 1,2,5	iiia 53:z4,z23:-	1
1,6,14:a:e,n,x	vi [1],6,14:a:1,5	1
11:z4,z23:-	tilene	1
13,22:z29:enx	ii 1,13,23:z29:e,n,x	1
16:z10:e,n,x,z15	muenchen	1
18:z4,z23:-	cerro	1
18:z4,z23:-	kentucky	1
18:z4:z23:-	iiia 18:z4,z23:-	1
21 : 17, 20	iiia 43:z36:-	1
21:z4,z23	iv 21:z4,z23:-	1
28:e,h:-	i m:e,h:-	1
3 , 10 : e, h : 1, 6	anatum	1
3,10:b:-	westminster	1
3,10:e,h:-	i e1:e,h:-	1
3,15:e,h:-	anatum	1
3,19:-:e,n,z15	liverpool	1
38:z10:z53	iiib p:z10:z57	1
4, 5, 12:d:1, 2	stanley	1
4,[5],12:i:-	bovismorbificans	1
4,[5],12:i:-	enteritidis	1
4,[5],12:i:-	i 1,4,[5],12:d:-	1
4,[5],12:i:-	i 1,4,[5],12:r:-	1
4,[5],12:i:-	newport	1
4,[5],12:i:-	rissen	1
4,[5],12:r:-	saintpaul	1
4,12:b:-	ii 1,4,12,[27]:b:[e,n,x]	1
4,12:nonmotile	typhimurium	1
4,12:r:-	newport	1
4,5,12:i:-	i 1,4,[5],12:i:-	1
40:z36:-	iiia 40:z36:-	1
40:z4, z24:z39	ii r:z4,z24:z39	1
40:z4,z23:-	iiia 40:z4,z23:-	1
42:f,g,t:--	ii 42:g,t:-	1
42:l,v:1,5,7	iiib 42:l,v:1,5,7	1
43:z4, z23:-	iv 43:z4,z23:-	1
44:z4,z23,z32:-	iiia 44:z4,z23,z32:-	1
44:z4,z23:-	kua	1
47:d:z39	ii 47:d:z39	1
47:z4,z23:-	i o:51:z4,z23:-	1
47:z4z23:-	i x:z4,z23:-	1
48:g,z51:-	iiia 41:z4,z23:-	1
48:g,z51:-	iiib o:65:k:z	1
50:g,f:-	iv 50:g,z51:-	1
50:k:z	iiib 50:k:z	1
53:lz28:z39	ii o:53:l,z38:z39	1
53:z10:z	newport	1
53:z4,z23:-	i 1,4,[5],12:b:-	1
53:z4,z23:-	iv 51:z4,z23:-	1
53:z4,z23:z32:-	iiia 53:z4,z23,z32:-	1
56:z10:e,n,x	ii o:63:z10:e,n,x	1
56:z4,z23,(z32):-	iiia 56:z4,z23,z32:-	1
57:z29:z42	ii o:57:z29:-	1
59:[k]:z35	iiib z:z35:z35	1
6,14,25:z10:1,(2),7	vi h:none:1,7	1
6,14,25:z10:1,(2),7	vi h:z10:1,7	1
6,7:-:-	mbandaka	1
6,7:-:1,5	infantis	1
6,7:-1,5	iiib o:61:k:1,5,7	1
6,7:-1,5	thompson	1
6,7:b:-	i c1:b:-	1
6,7:e,h:-	braenderup	1
6,7:e,h:-	i c1:e,h:-	1
6,7:lw:-	ohio	1
6,7:m,t:-	oranienburg	1
6,8:i:-	kentucky	1
60:r:z	iv f:z36,z38:-	1
61:-:1,5,7	iiib o:61:k:1,5,7	1
61:k:1,5,(7)	i c1:z:1,6	1
61:k:z35	iv 38:z4,z23:-	1
61:l,[v],[z13]:1,5,[7]	iiib 61:l,v:1,5,7	1
62:z4,z23:--	iiia 41:z4,z23:-	1
7,14:z29:-	gaminara	1
8,(20):-:z6	kentucky	1
8,(20):i:-	i c2-c3:i:-	1
8,20:-:z6	altona	1
8,20:i:	i c2-c3:i:-	1
9,12:-:-	enteritidis	1
aberdeen	gaminara	1
aberdeen, 11 : i : 1, 2	aberdeen	1
abony	ii d3:z29:1,5	1
africana	bochum	1
agama	i 1,4,[5],12:i:-	1
agama	kentucky	1
agama	typhimurium	1
agona	enteritidis	1
agona	goldcoast	1
agona	marseille	1
agona	mbandaka	1
agona	oranienburg	1
agona	schwarzengrund	1
agona	typhimurium	1
akanji	noya	1
albany	anatum	1
albany	enteritidis	1
albany	heidelberg	1
albany	poona	1
albany	typhimurium	1
albert	umbilo	1
alsterdorf	ii 1,40:g,[m],[s],t:[1,5]	1
altona	cubana	1
amager	heidelberg	1
amager	orion	1
amsterdam	give	1
anatum	alachua	1
anatum	caracas	1
anatum	coeln	1
anatum	eko	1
anatum	hartford	1
anatum	kentucky	1
aqua	typhimurium	1
argentina	iv f:z36,z38:-	1
arizonae	ii r:z4,z24:z39	1
arizonae	iiia 18:z4,z32:-	1
arizonae	iiia 41:z4,z23,z32:-	1
arizonae	iiia 62:z4,z23:-	1
arizonae	iiib 18:l,v:z	1
arizonae	iiib 35:k:e,n,x,z15	1
arizonae	iiib 35:z52:e,n,x,z15	1
arizonae	iiib 38:k:z	1
arizonae	iiib 38:z52:z53	1
arizonae	iiib 47:k:z35	1
arizonae	iiib 50:i:z	1
arizonae	iiib 50:r:z	1
arizonae	iiib 6,14:z10:z	1
arizonae	iiib 6,7:l,v:z53	1
arizonae	iiib 60:z52:z53	1
arizonae	iiib 61:i:z	1
arizonae	iiib 65:l,v:z	1
arizonae	iiib o:51:i:z53	1
arizonae	iiib o:51:k:z52	1
arizonae	iiib o:51:r:z	1
arizonae	iiib o:52:z52:z	1
arizonae	iiib o:53:z35:z35	1
arizonae	iiib o:65:k:z53	1
arizonae	iiib p:k:1,5,7	1
arizonae	iiib p:k:z35	1
arizonae	iiib x:z35:z35	1
arizonae	iiib y:z52:z	1
arizonae	iiib z:z35:z35	1
arizonae	iv 57:z4,z23:-	1
ashford	i c1:k:z35	1
atento	cerro	1
athinai	mbandaka	1
baguida	i l:z4,z24:-	1
baguida	iv 21:z4,z23:-	1
baguida	iv 57:z4,z23:-	1
bahati	durham	1
bahrenfeld	onderstepoort	1
banana	california	1
banana	ii 1,4,[5],12,[27]:b:[e,n,x]	1
banana	oranienburg	1
banjul	vi [1],6,14,[25]:a:e,n,x	1
bareilly	chester	1
bareilly	i 1,4,[5],12:i:-	1
bareilly	muenchen	1
bareilly	senftenberg	1
bareilly	thompson	1
bareilly	typhimurium	1
basel	ii 58:l,z13,z28:1,5	1
berkeley	i o:59:a:1,5	1
berta	enteritidis	1
berta	iiib 17:z10:e,n,x,z15	1
berta	mbandaka	1
berta	miami	1
bietri	i n:y:-	1
bilthoven	ii 47:a:1,5	1
binza	give	1
binza	i e1:y:-	1
blegdam	enteritidis	1
blockley	schwarzengrund	1
bonn	i c1:l,v:-	1
borreze	agona	1
bovismorbificans	hindmarsh	1
braenderup	blockley	1
braenderup	brandenburg	1
braenderup	enteritidis	1
braenderup	i 1,4,[5],12:i:-	1
braenderup	ii 41:z10:1,2	1
braenderup	kottbus	1
braenderup	larochelle	1
braenderup	montevideo	1
braenderup	virchow	1
brandenburg	i -:l,v:-	1
brandenburg	johannesburg	1
brandenburg	pomona	1
bredeney	kedougou	1
bredeney	saintpaul	1
bredeney	schwarzengrund	1
bristol	poona	1
brooklyn	enugu	1
brunei	braenderup	1
brunei	hvittingfoss	1
brunei	thompson	1
budapest	berta	1
budapest	i b:g,[s],t:-	1
california	derby	1
canastel	ii d3:z29:1,5	1
cannstatt	rissen	1
carmel	i -:l,v:-	1
carrau	i h:y:-	1
carrau	isangi	1
carrau	madelia	1
carrau	tucson	1
carshalton	luke	1
carshalton	reading	1
cerro	blukwa	1
cerro	bredeney	1
cerro	i 1,4,[5],12:i:-	1
cerro var. o 14+ (siegburg)	orion	1
chester	madras	1
chittagong	westminster	1
cholerae-suis var decatur	paratyphi c	1
choleraesuis	blijdorp	1
choleraesuis	bovismorbificans	1
choleraesuis	dublin	1
choleraesuis	i c1:c:-	1
choleraesuis	muenchen	1
choleraesuis	newport	1
choleraesuis	saintpaul	1
choleraesuis	typhimurium	1
clackamas	i b:l,v:-	1
coeln	agoueve	1
coeln	anatum	1
colchester	i c2-c3:r:1,6	1
colindale	agama	1
concord	virchow	1
coppettswood	i n:b:l,z13,z28	1
cork	i d2:y:1,2	1
corvallis	albany	1
corvallis	breda	1
cremieu	kottbus	1
crossness	heidelberg	1
cubana, 1, 13, 23 : z29 : -	agoueve	1
degania	ii r:z4,z24:z39	1
derby	adelaide	1
derby	give	1
derby	i 1,4,[5],12:i:-	1
derby	i b:f,g:1,7	1
derby	indiana	1
derby	newport	1
derby	reading	1
derby	worthington	1
detroit	ii 42:z:1,5	1
diarizonae	iiib 18:l,v:z	1
diarizonae	iiib 35:r:e,n,x,z15	1
diarizonae	iiib 42:l,v:1,5,7	1
diarizonae	iiib 50:k:z53	1
diarizonae	iiib 50:r:z	1
diarizonae	iiib 50:r:z53	1
diarizonae	iiib 6,14:z10:z	1
diarizonae	iiib 61:l,v:z35	1
diarizonae	iiib 61:r:z53	1
diarizonae	iiib 65:l,v:z	1
diarizonae	iiib o:51:k:z53	1
diarizonae	iiib o:61:z35:z35	1
diarizonae	iiib o:61:z35:z52	1
diarizonae	iiib o:65:k:z53	1
diarizonae	iiib p:z10:z57	1
diarizonae	iiib p:z35:z35	1
diarizonae	iiib x:z35:z35	1
diarizonae	iiib z:z52:z	1
diguel	i g:i:-	1
djakarta	i y:z4,z24:-	1
djugu	hadar	1
dublin	agona	1
dublin	anatum	1
dublin	berta	1
dublin	i 1,4,[5],12:i:-	1
dublin	i d1:g,p:1,5	1
dublin	johannesburg	1
dublin	kingston	1
dublin	newport	1
dublin	ohio	1
dublin	oranienburg	1
dublin	reading	1
dublin	typhimurium	1
dublin	uganda	1
dubrovnik	ii 41:z:1,5	1
duisburg	sandiego	1
eastbourne	newport	1
eingedi	kambole	1
eko	reading	1
elisabethville	i e1:r:-	1
elizabethville	elisabethville	1
elomrane	fresno	1
enteriditis	enteritidis	1
enteritidis	agona	1
enteritidis	albany	1
enteritidis	choleraesuis	1
enteritidis	colindale	1
enteritidis	derby	1
enteritidis	emek	1
enteritidis	i -:l,v:1,7	1
enteritidis	i d1:g,m:e,n,z15	1
enteritidis	ii 1,13,23:z29:e,n,x	1
enteritidis	ii 41:g,t:-	1
enteritidis	ii d3:l,w:e,n,x	1
enteritidis	iiib 65:l,v:z	1
enteritidis	litchfield	1
enteritidis	manhattan	1
enteritidis	mississippi	1
enteritidis	muenchen	1
enteritidis	muenster	1
enteritidis	paratyphi a	1
enteritidis	saphra	1
enteritidis	schwarzengrund	1
enteritidis	tennessee	1
enteritidis	thompson	1
enteritidis	uganda	1
enteritidis	weltevreden	1
enteritidis atypical	typhimurium	1
epalinges	i u:-:l,v	1
epalinges	i u:l,v:l,v	1
epicrates	wien	1
euston	kibusi	1
fallowfield	i e1:l,z13,z28:l,z13,z28	1
fann	i f:l,v:l,v	1
farmsen	poona	1
farmsen	worthington	1
ferrush	newport	1
florida, 1 , 6, 14, 25 : d : 1, 7	florida	1
flottbek	i w:b:-	1
freetown	i p:b:1,5	1
freiburg	nchanga	1
frimley	i q:r:1,6	1
fulica	bispebjerg	1
gallinarum	iv 50:z4,z23:-	1
gaminara	tempe	1
gaminara, 16 : d : 1, 7	gaminara	1
gatow	carrau	1
gdansk	makiso	1
gera	i t:z4,z23:-	1
giessen	montevideo	1
give	bareilly	1
give	bonn	1
give	cerro	1
give	i e1:l,v:-	1
give	infantis	1
give	iv 44:z4,z23:-	1
give var. 15	typhimurium	1
glostrup	hadar	1
goldcoast	brandenburg	1
goodmayes	bolama	1
greenside	ii 50:z:e,n,x	1
group j	newport	1
gwaai	ii 21:z4,z24:-	1
haardt	blockley	1
hadar	eko	1
hadar	enteritidis	1
hadar	heidelberg	1
hadar	holcomb	1
haduna	i b:l,z13,z28:l,z13,z28	1
haifa	coeln	1
haifa	tarshyne	1
hartford	anatum	1
hartford	enteritidis	1
hartford	kottbus	1
hato	agona	1
hato	havana	1
havana	iv 43:z4,z32:-	1
havana	mbandaka	1
hayindogo	anatum	1
heidelberg	anatum	1
heidelberg	apapa	1
heidelberg	brandenburg	1
heidelberg	i 1,4,[5],12:d:-	1
heidelberg	i b:l,v:-	1
heidelberg	jangwani	1
heidelberg	kentucky	1
heidelberg	minnesota	1
heidelberg	panama	1
heidelberg	saintpaul	1
heidelberg	thompson	1
hessarek	i o:59:a:1,5	1
hindmarsh	weltevreden	1
houtenae	iv 44:z4,z23:-	1
houtenae	iv 50:z4,z23:-	1
houtenae	iv 50:z4,z32:-	1
houtenae	iv 6,7:z4,z24:-	1
houtenae	iv f:z36,z38:-	1
houtenae	iv o:57:z4,z24:-	1
houtenae	iv y:g,z51:-	1
hull	kirkee	1
hvittingfoss	i i:b:-	1
hvittingfoss	johannesburg	1
hvittingfoss	litchfield	1
i -:r,i:e,n,z15	iv 50:g,z51:-	1
i 1,4,5,12:b:-	i 1,4,[5],12:b:-	1
i 11:z41:e,n,z15	i c1:z41:e,n,z15	1
i 13,23:b:-	mississippi	1
i 4,[5],12:-:1,2	heidelberg	1
i 4,[5],12:d:-	stanley	1
i 4,[5],12:e,h:-	chester	1
i 4,[5],12:i:-	typhimurium	1
i 4,12:b-	i 1,4,[5],12:b:-	1
i 4,12:d:-	kentucky	1
i 4,12:i:-	typhimurium	1
i 4,12:nonmotile	i 1,4,[5],12:d:-	1
i 4,5,12:i:-	typhimurium	1
i 4,5,12:non-motile	heidelberg	1
i 4,5,12:nonmotile	typhimurium	1
i 47:z4,z23:-	i x:z4,z23:-	1
i 6,7	bareilly	1
i 6,7:c:-	choleraesuis	1
i 6,7:nonmotile	infantis	1
i 6,7:y:en	hartford	1
i 6,8:e,h:-	newport	1
i 8:-:1,5	bovismorbificans	1
i 8:y:1,5	brunei	1
i 9,12:-:1,5	javiana	1
i 9,12:-:1,5	panama	1
i 9,12:non-motile	enteritidis	1
i rough:i:1,2	typhimurium	1
i:9,12:-:-	enteritidis	1
ii 13,22:z:-	poona	1
ii 6,7:l,z13,z28:1,6	ii f:l,z38:z39	1
ii 9,12:z29:1,5	ii d3:z29:1,5	1
ii o-4:a:-	ii b:a:-	1
ii o-42:b:e,n,x,z15	ii 42:b:e,n,x,z15	1
ii o-7:z6:z39	ii f:d:z6	1
ii rough o:z29:-	jodhpur	1
iii 17:z10:e,n,x,z15	iiib 17:z10:e,n,x,z15	1
iii_48:k:1,5,7	iiib o:61:k:1,5,7	1
iii_48:z4,z24:-	iiia y:z4,z24:-	1
iiia -:z4,z23:-	iiia 18:z4,z23:-	1
iiia 13,23:z4,z23:-	iiia g:z4,z23,z32:-	1
iiia 44:z29:-	iiia v:z29:-	1
iiia 9,12:-:1,5	javiana	1
iiib	iiib 61:l,v:z35	1
iiib 60:r:e,n,z15	iiib 60:r:e,n,x,z15	1
iiib 61:l,v:1,5,7:[z57]	iiib 61:i:z53	1
ilala	abaetetuba	1
indiana	derby	1
infantis	arechavaleta	1
infantis	braenderup	1
infantis	cerro	1
infantis	choleraesuis	1
infantis	i 1,4,[5],12:i:-	1
infantis	i c1:r:-	1
infantis	i f:r:-	1
infantis	iiia 18:z4,z23:-	1
infantis	kingston	1
infantis	lingwala	1
infantis	mbandaka	1
infantis	mississippi	1
infantis	ohio	1
infantis	orion	1
infantis	ouakam	1
infantis	paratyphi b var. java	1
infantis	rissen	1
infantis	saintpaul	1
infantis	saphra	1
infantis	senftenberg	1
infantis	thompson	1
infantis	weltevreden	1
infantis	worthington	1
infantis, 6, 7 : r : 1, 5	infantis	1
inpraw	newport	1
inverness	i r:k:-	1
inverness	muenchen	1
isaszeg	i y:z10:e,n,x	1
istanbul	kentucky	1
itami	newport	1
iv 44:z4, z32:-	iv o:57:z4,z32:-	1
iv 44:z4,z32:- (lohbruegge)	iv o:57:z36,z38:-	1
iv 50:z4,z23:- (flint)	iv 57:z4,z23:-	1
iv rough:z4,z32:-	schwarzengrund	1
java	abony	1
java	canada	1
javiana	anatum	1
javiana	i -:l,z28:1,5	1
javiana	kottbus	1
javiana	newport	1
jedburgh	llandoff	1
joal	i e4:l,z13,z28:l,z13,z28	1
johannesburg	agona	1
johannesburg	cubana	1
johannesburg	enteritidis	1
johannesburg	typhimurium	1
kallo	blockley	1
karamoja	i r:z41:1,2	1
kastrup	braenderup	1
kentucky	anatum	1
kentucky	blijdorp	1
kentucky	i 1,4,[5],12:i:-	1
kentucky	iiia 18:z4,z23:-	1
kentucky	litchfield	1
kentucky	mbandaka	1
kentucky	muenster	1
kentucky	newport	1
kentucky	schwarzengrund	1
kentucky	senftenberg	1
kenya	i c1:l,z13:-	1
kiambu	bredeney	1
kimberley	i p:-:l,v	1
kimuenza	bredeney	1
kinshasa	uganda	1
kohbu	kottbus	1
kottbus	javiana	1
kotte	edinburg	1
kouka	macclesfield	1
krefeld, 1, 3, 19 : y : l, w	langensalza	1
kunzendorf	i 1,4,[5],12:i:-	1
lagos	ituri	1
larochelle	newport	1
lattenkamp	i z:z35:1,5	1
leeuwarden	brazzaville	1
lexington var. o 15+ (manila)	lexington	1
lindern	charity	1
lingwala	i o:57:i:e,n,z15	1
lingwala	infantis	1
litchfield	concord	1
litchfield	infantis	1
litchfield	oranienburg	1
litchfield	saintpaul	1
liverpool	weltevreden	1
livingstone	anatum	1
loanda	irumu	1
lohbruegge	iv o:57:z4,z32:-	1
lomalinda	durban	1
london	ii 41:z10:1,2	1
madelia	carrau	1
madras	i o:67:m,t:e,n,z15	1
malaysia	guinea	1
malika	javiana	1
maritzburg	lingwala	1
matopeni	mbandaka	1
matopeni, 30 : y : 1, 2	matopeni	1
mbandaka	cerro	1
mbandaka	i c1:z10:-	1
mbandaka	schwarzengrund	1
mbandaka	senftenberg	1
mbandaka	welikade	1
mbandaka var. o:14 +	mbandaka	1
meleagridis var. o 15+, var. o 34+	meleagridis	1
meleagridis var. o:15+	meleagridis	1
mendoza	litchfield	1
miami	montevideo	1
miami	sendai	1
miami	senftenberg	1
miami, 9, 12 : a : 1, 5	miami	1
michigan	iv 11:z4,z23:-	1
mikawasima	i c1:y:-	1
millesi	i r:l,v:l,v	1
milwaukee	i u:[f],g,[t]:-	1
minneapolis	anatum	1
minnesota 21 : b : e, n, x	minnesota	1
mjimwema	ii d3:b:e,n,x	1
molade	wippra	1
monophasic	norwich	1
montevideo	agona	1
montevideo	bovismorbificans	1
montevideo	enteritidis	1
montevideo	gaminara	1
montevideo	i 1,4,[5],12:i:-	1
montevideo	kentucky	1
montevideo	lubbock	1
montevideo	muenster	1
montevideo	newport	1
montevideo	pomona	1
montevideo	tennessee	1
montevideo	typhimurium	1
montevideo	worthington	1
montevideo 6, 7 : g, m, s : -	montevideo	1
moscow	enteritidis	1
moscow, 9, 12 : g, q : -	enteritidis	1
mountpleasant	kaolack	1
muenchen	berta	1
muenchen	bovismorbificans	1
muenchen	buzu	1
muenchen	coeln	1
muenchen	herston	1
muenchen	i c2-c3:d:-	1
muenchen	i p:k:-	1
muenchen	ii 6,7:z:1,5	1
muenchen	infantis	1
muenchen	inverness	1
muenchen	javiana	1
muenchen	muenster	1
muenchen	uganda	1
muenster	altona	1
muenster	butantan	1
muenster	schwarzengrund	1
muenster	typhimurium	1
muenster	worthington	1
nachshonim	ii 1,13,23:z:1,5	1
namib	ii z:g,m,s,t:e,n,x	1
napoli	braenderup	1
nchanga	bareilly	1
nchanga	salford	1
negev	ii 41:z10:1,2	1
neukoelln	i c1:l,z13:-	1
newington 3, 15 : e, h : 1, 6	anatum	1
newport	agona	1
newport	albany	1
newport	anatum	1
newport	bangkok	1
newport	cerro	1
newport	hartford	1
newport	i 1,4,[5],12:b:-	1
newport	i c2-c3:e,h:-	1
newport	iiia 40:z4,z23:-	1
newport	infantis	1
newport	johannesburg	1
newport	litchfield	1
newport	mbandaka	1
newport	minnesota	1
newport	oslo	1
newport	panama	1
newport	paratyphi b var. java	1
newport	telelkebir	1
nigeria	muenster	1
no bacterial growth	enteritidis	1
norwich	anatum	1
o rough	corvallis	1
o rough	cotham	1
o rough	luciana	1
o rough	oranienburg	1
o rough	poona	1
o--:i:1,2	typhimurium	1
o-47:z4,z23:-	i x:z4,z23:-	1
o:14:r:z	soahanina	1
o:28	pomona	1
o:6,7:m,t:-	oranienburg	1
o:6,8:e,h:	newport	1
o:9,12:l,z28:	javiana	1
ochsenzoll	iv 43:z4,z23:-	1
odozi	angoda	1
okatie	cubana	1
omf+, h antigens z4,z23:-	iiib 50:k:z35	1
onireke	paratyphi b var. java	1
oranienburg	agona	1
oranienburg	bredeney	1
oranienburg	derby	1
oranienburg	enteritidis	1
oranienburg	give	1
oranienburg	iiia r:z4,z24:-	1
oranienburg	infantis	1
oranienburg	iv y:g,z51:-	1
oranienburg	minnesota	1
oranienburg	muenchen	1
oranienburg	newport	1
oranienburg	paratyphi b var. java	1
oranienburg	pomona	1
oranienburg	poona	1
oranienburg	sandiego	1
orion	coeln	1
orion	typhimurium	1
oskarshamn	nima	1
oslo	denver	1
oslo	schwarzengrund	1
panama	heidelberg	1
panama	i 1,4,[5],12:i:-	1
panama	miami	1
panama	typhimurium	1
paratyphi a	enteritidis	1
paratyphi a	sendai	1
paratyphi a	stanley	1
paratyphi b	bareilly	1
paratyphi b	newport	1
paratyphi b	saintpaul	1
paratyphi b	typhimurium	1
paratyphi b var. l(+) tartrate + (java)	magwa	1
paratyphi b var. l(+) tartrate + (java)	newport	1
paratyphi bi	saintpaul	1
paratyphi c	paratyphi b	1
pomona	oranienburg	1
poole	os	1
poona	brunei	1
potsdam	senftenberg	1
praha	brandenburg	1
pretoria	aberdeen	1
pullorum	miami	1
ramatgan	enteritidis	1
rand	ii 42:z:e,n,x,z15	1
reading	i b:e,h:-	1
reading	typhimurium	1
redlands	iiib 16:z10:e,n,x,z15	1
rhodesiense	ii d3:d:e,n,x	1
richmond	anatum	1
richmond	weltevreden	1
rideau	senftenberg	1
rissen	anatum	1
rissen	mississippi	1
rissen	tennessee	1
rough o:g,z51:-	iiia 1,13,23:g,z51:-	1
rough o:h:1,2	newport	1
rough o:k:-	thompson	1
rough_o:e,h:e,n,z15	braenderup	1
rough_o:eh:1,5	eastbourne	1
rough_o:r,1,5	infantis	1
rough_o:z:l,w	worthington	1
rough_o:z10:e,n,z15	mbandaka	1
rough_o:z4,z23:	cerro	1
rough:e,h:1,2	newport	1
rough:g,m,t:-	oranienburg	1
rough:r:z	iiib 50:r:z	1
rough:r:z	iiib 60:r:z	1
rough:z4,z24:-	albany	1
rowbarton, 16 : m, t : -	ii 16:m,t:[z42]	1
rubislaw	enteritidis	1
rubislaw	newport	1
rubislaw	saintpaul	1
rubislaw	weltevreden	1
saintpaul	albany	1
saintpaul	brandenburg	1
saintpaul	give	1
saintpaul	hadar	1
saintpaul	i b:e,h:-	1
saintpaul	infantis	1
saintpaul	kentucky	1
saintpaul	liverpool	1
saintpaul	rubislaw	1
saintpaul	stanleyville	1
salamae	agege	1
salamae	ii 21:z10:[z6]	1
salamae	ii 41:z10:1,2	1
salamae	ii 42:r:-	1
salamae	ii 47:b:e,n,x,z15	1
salamae	ii 58:l,z13,z28:z6	1
salamae	ii d3:b:1,7	1
salamae	ii g:d:-	1
salamae	ii l:f,g,t:-	1
salamae	ii n:l,z38:z6	1
salamae	ii r:e,n,x,z15:-	1
salamae	ii x:z39:z6	1
salamae	ii y:z10:-	1
salamae	iv 43:z4,z23:-	1
sandbanks	i c2-c3:k:1,7	1
sandiego	i 1,4,[5],12:i:-	1
sandiego	madras	1
sarajane	chandans	1
schwarzengrund	agona	1
schwarzengrund	arechavaleta	1
schwarzengrund	i 1,4,[5],12:b:-	1
schwarzengrund	kentucky	1
schwarzengrund	minnesota	1
schwarzengrund	senftenberg	1
sendai	saintpaul	1
senegal	rubislaw	1
senegal	senftenberg	1
senftenberg	agoueve	1
senftenberg	anatum	1
senftenberg	enteritidis	1
senftenberg	gaminara	1
senftenberg	grumpensis	1
senftenberg	i b:l,v:-	1
senftenberg	i e4:g,[s],t:1,2	1
senftenberg	ii 43:g,t:1,5	1
senftenberg	kentucky	1
senftenberg	minnesota	1
senftenberg	newport	1
senftenberg	norwich	1
senftenberg	worthington	1
serotype singapore 3, 10:r:e, n, z15	simi	1
serovar madela, serotype madelia, 6, 14, 25:y:1,7	carrau	1
si 6,7:g,m,s:e,n,z15	lubbock	1
soesterberg	iv 21:z4,z23:-	1
somone	uzaramo	1
stafford	poano	1
stanley	typhi	1
stanleyville	saintpaul	1
stanleyville	vuadens	1
sundsvall 1, 6, 14, 25:z:e, n, x	soahanina	1
tallahassee	albany	1
tanger	poona	1
tees	adelaide	1
tel-el-kebir	telelkebir	1
tennessee	agona	1
tennessee	cubana	1
tennessee	enteritidis	1
tennessee	gaminara	1
tennessee	i c1:l,v:l,v	1
tennessee	infantis	1
tennessee	kottbus	1
tennessee	newport	1
tennessee	richmond	1
tennessee	rissen	1
tennessee	schwarzengrund	1
thomasville	thompson	1
thompson	bareilly	1
thompson	galiema	1
thompson	i c1:k:-	1
thompson	i h:z36:-	1
thompson	martonos	1
thompson	mgulani	1
tornow	i w:g,m,s:e,n,x	1
toucra	i y:z:1,5	1
tranaroa, 55 : k : z39	ii o:55:z39:z39	1
typhi	agama	1
typhi	paratyphi b var. java	1
typhi	pensacola	1
typhi	stanley	1
typhi	welikade	1
typhi	worthington	1
typhimurium	ajiobo	1
typhimurium	altona	1
typhimurium	arechavaleta	1
typhimurium	bareilly	1
typhimurium	berta	1
typhimurium	brandenburg	1
typhimurium	breda	1
typhimurium	cerro	1
typhimurium	choleraesuis	1
typhimurium	hato	1
typhimurium	havana	1
typhimurium	iiia g:z4,z23,z32:-	1
typhimurium	iv 43:z4,z23:-	1
typhimurium	iv 50:z4,z23:-	1
typhimurium	kedougou	1
typhimurium	kisangani	1
typhimurium	livingstone	1
typhimurium	minnesota	1
typhimurium	muenchen	1
typhimurium	muenster	1
typhimurium	ohio	1
typhimurium	oranienburg	1
typhimurium	orion	1
typhimurium	paratyphi b var. java	1
typhimurium	sandiego	1
typhimurium	tennessee	1
typhimurium	uganda	1
typhimurium	virchow	1
typhimurium	worthington	1
typhimurium - monophasic	stanley	1
typhimurium var 5-	muenster	1
typhimurium var. 5-	agona	1
typhimurium var. 5-	berta	1
typhimurium var. 5-	enteritidis	1
typhimurium var. 5-	hadar	1
typhimurium var. 5-	iv 1,40:g,z51:-	1
typhisuis	typhimurium	1
tyresoe	javiana	1
ullevi	i g:b:-	1
urbana	johannesburg	1
utah	gaillac	1
vaertan	minnesota	1
vejle	newport	1
virchow	aberdeen	1
virchow	agama	1
virchow	montevideo	1
virchow	paratyphi b var. java	1
virchow	rissen	1
virchow	saintpaul	1
virginia	muenchen	1
vitkin	kokomlemle	1
wandsbek	ii 21:z10:z6	1
weltevreden	brunei	1
weltevreden	enteritidis	1
weltevreden	matopeni	1
weltevreden	montevideo	1
weltevreden	thompson	1
weltevreden	urbana	1
weltevreden	virchow	1
weslaco	i d1:z36:-	1
yarrabah	pomona	1
yovokome	manhattan	1
zeist	ii 18:z10:z6	1
