## Supplementary material for "Large-scale comparative genomics of *Salmonella enterica* to refine the organization of the global *Salmonella* population structure": Table S3

Cluster	Gene	Annotation
3139	rdgC_1	Recombination-associated protein RdgC
3139	group_7072	putative HTH-type transcriptional regulator
3139	group_7076	DNA adenine methylase
3139	group_17806	tRNA-Asn(gtt)
3139	rusA	Crossover junction endodeoxyribonuclease RusA
3139	cpo	Non-heme chloroperoxidase
3139	group_4904	Acetate CoA-transferase YdiF
3139	group_4815	Protoheme IX farnesyltransferase
3139	group_604	Deubiquitinase SseL
3139	rhmT_2	Inner membrane transport protein RhmT
3139	group_2984	Chaperone protein HscC
3139	group_8745	tRNA-Ser(cga)
3140	dam_2	DNA adenine methylase
3140	group_6831	tRNA-Ser(cga)
3140	ybiI_2	putative protein YbiI
3140	hscC	Chaperone protein HscC
3140	cyoE	Protoheme IX farnesyltransferase
3140	sseL	Deubiquitinase SseL
3140	tfaE_3	Prophage tail fiber assembly protein TfaE
3140	xerD_2	Tyrosine recombinase XerD
3140	gpFI	Putative prophage major tail sheath protein
3140	ydiF	Acetate CoA-transferase YdiF
3140	hin_1	DNA-invertase hin
3140	group_2093	Protein FixB
