## Supplementary material for "Large-scale comparative genomics of *Salmonella enterica* to refine the organization of the global *Salmonella* population structure": Table S5

serovar_predicted	lineage	frequency	diversity_index	neighbours
aba	Lineage-1	0.8864	0.6211	bonariensis (Lineage-2)
aba	Lineage-2	0.04545	0.6211	None
aba	Lineage-3	0.06818	0.6211	None
abony	Lineage-1	0.2667	1.032	None
abony	Lineage-2	0.7	1.032	None
abony	Lineage-3	0.03333	1.032	i 1,4,[5],12:b:- (Lineage-10)
adelaide	Lineage-1	0.9402	0.4703	None
adelaide	Lineage-2	0.002062	0.4703	None
adelaide	Lineage-3	0.02268	0.4703	None
adelaide	Lineage-4	0.006186	0.4703	None
adelaide	Lineage-5	0.006186	0.4703	None
adelaide	Lineage-6	0.004124	0.4703	monschaui (Lineage-4)
adelaide	Lineage-7	0.01443	0.4703	None
adelaide	Lineage-8	0.004124	0.4703	None
agama	Lineage-1	0.1111	1.257	None
agama	Lineage-2	0.7255	1.257	i 1,4,[5],12:i:- (Lineage-2)
agama	Lineage-3	0.02614	1.257	i b:y:- (Lineage-2)
agama	Lineage-4	0.1307	1.257	None
agama	Lineage-5	0.006536	1.257	None
agbeni	Lineage-1	0.9914	0.07112	None
agbeni	Lineage-2	0.008565	0.07112	None
ago	Lineage-1	0.6765	1.129	None
ago	Lineage-2	0.2647	1.129	None
ago	Lineage-3	0.05882	1.129	None
alachua	Lineage-1	0.8081	0.9105	None
alachua	Lineage-2	0.1515	0.9105	None
alachua	Lineage-3	0.02525	0.9105	None
alachua	Lineage-4	0.005051	0.9105	None
alachua	Lineage-5	0.005051	0.9105	None
alachua	Lineage-6	0.005051	0.9105	None
alamo	Lineage-1	0.25	1.5	None
alamo	Lineage-2	0.5	1.5	None
alamo	Lineage-3	0.25	1.5	None
albany	Lineage-1	0.9792	0.1596	None
albany	Lineage-2	0.01736	0.1596	None
albany	Lineage-3	0.003472	0.1596	None
altona	Lineage-1	0.9087	0.6003	None
altona	Lineage-2	0.03042	0.6003	None
altona	Lineage-3	0.02281	0.6003	None
altona	Lineage-4	0.03422	0.6003	None
altona	Lineage-5	0.003802	0.6003	kentucky (Lineage-1)|i c2-c3:i:-
amoutive	Lineage-1	0.6667	0.9183	None
amoutive	Lineage-2	0.3333	0.9183	None
amsterdam	Lineage-1	0.2787	0.8537	None
amsterdam	Lineage-2	0.7213	0.8537	None
anatum	Lineage-1	0.9991	0.01095	eko (Lineage-2)|i e1:e,h:-
anatum	Lineage-2	0.000434	0.01095	None
anatum	Lineage-3	0.000434	0.01095	None
angoda	Lineage-1	0.7143	0.8631	None
angoda	Lineage-2	0.2857	0.8631	None
antsalova	Lineage-1	0.2	0.7219	None
antsalova	Lineage-2	0.8	0.7219	i y:z:1,5
apeyeme	Lineage-1	0.9167	0.4972	None
apeyeme	Lineage-2	0.04167	0.4972	None
apeyeme	Lineage-3	0.04167	0.4972	None
arechavaleta	Lineage-1	0.7344	1.095	None
arechavaleta	Lineage-2	0.2031	1.095	fulica (Lineage-2)
arechavaleta	Lineage-3	0.01562	1.095	None
arechavaleta	Lineage-4	0.04688	1.095	None
bareilly	Lineage-1	0.4301	1.478	None
bareilly	Lineage-2	0.4072	1.478	i c1:y:- (Lineage-4)|richmond (Lineage-1)
bareilly	Lineage-3	0.1628	1.478	i c1:y:- (Lineage-2)
bergen	Lineage-1	0.1111	0.5033	colobane
bergen	Lineage-2	0.8889	0.5033	i o:51:i:e,n,z15
blockley	Lineage-1	0.9916	0.06985	haardt
blockley	Lineage-2	0.00838	0.06985	None
blukwa	Lineage-1	0.3333	1.585	None
blukwa	Lineage-2	0.3333	1.585	cerro (Lineage-1)
blukwa	Lineage-3	0.3333	1.585	None
bonariensis	Lineage-1	0.3333	0.9183	hadar (Lineage-1)|i c2-c3:z10:-
bonariensis	Lineage-2	0.6667	0.9183	aba (Lineage-1)
bonn	Lineage-1	0.4348	1.491	i c1:l,v:- (Lineage-1)
bonn	Lineage-2	0.1739	1.491	i c1:l,v:- (Lineage-3)
bonn	Lineage-3	0.3913	1.491	None
bovismorbificans	Lineage-1	0.7201	0.8553	hindmarsh
bovismorbificans	Lineage-2	0.2799	0.8553	None
brancaster	Lineage-1	0.9474	0.2975	None
brancaster	Lineage-2	0.05263	0.2975	None
brandenburg	Lineage-1	0.9801	0.1591	reading (Lineage-4)|i b:e,h:- (Lineage-4)|sandiego (Lineage-1)|i b:l,v:- (Lineage-1)|madras (Lineage-2)|israel|i o:67:m,t:e,n,z15
brandenburg	Lineage-2	0.0159	0.1591	None
brandenburg	Lineage-3	0.001988	0.1591	reading (Lineage-1)|i b:e,h:- (Lineage-2)
bredeney	Lineage-1	0.7584	0.7977	schwarzengrund (Lineage-1)|give (Lineage-1)|i 1,4,[5],12:d:- (Lineage-3)|i b:l,v:- (Lineage-3)|i e1:l,v:- (Lineage-2)|kimuenza|truro
bredeney	Lineage-2	0.2416	0.7977	None
butantan	Lineage-1	0.9048	0.4537	None
butantan	Lineage-2	0.09524	0.4537	None
california	Lineage-1	0.875	0.5436	None
california	Lineage-2	0.125	0.5436	None
canada	Lineage-1	0.75	0.8113	None
canada	Lineage-2	0.25	0.8113	None
carmel	Lineage-1	0.1176	0.5226	i j:l,v:- (Lineage-1)|matadi
carmel	Lineage-2	0.8824	0.5226	i j:l,v:- (Lineage-2)
cerro	Lineage-1	0.821	1.024	blukwa (Lineage-2)
cerro	Lineage-2	0.054	1.024	None
cerro	Lineage-3	0.031	1.024	None
cerro	Lineage-4	0.08	1.024	None
cerro	Lineage-5	0.002	1.024	None
cerro	Lineage-6	0.005	1.024	None
cerro	Lineage-7	0.002	1.024	None
cerro	Lineage-8	0.004	1.024	None
cerro	Lineage-9	0.001	1.024	None
chandans	Lineage-1	0.8	0.9219	None
chandans	Lineage-2	0.1	0.9219	None
chandans	Lineage-3	0.1	0.9219	None
chester	Lineage-1	0.407	0.9749	reading (Lineage-3)|i b:e,h:- (Lineage-3)|sandiego (Lineage-2)|eastbourne (Lineage-1)|kaapstad (Lineage-1)|madras (Lineage-1)
chester	Lineage-2	0.593	0.9749	kaapstad (Lineage-2)
chicago	Lineage-1	0.4444	1.392	None
chicago	Lineage-2	0.1111	1.392	None
chicago	Lineage-3	0.4444	1.392	None
choleraesuis	Lineage-1	0.9045	0.6216	i c1:c:-
choleraesuis	Lineage-2	0.01911	0.6216	None
choleraesuis	Lineage-3	0.04459	0.6216	None
choleraesuis	Lineage-4	0.02548	0.6216	None
choleraesuis	Lineage-5	0.006369	0.6216	None
colindale	Lineage-1	0.8519	0.6052	None
colindale	Lineage-2	0.1481	0.6052	None
coquilhatville	Lineage-1	0.5	1	None
coquilhatville	Lineage-2	0.5	1	None
corvallis	Lineage-1	0.9494	0.3935	None
corvallis	Lineage-2	0.005618	0.3935	None
corvallis	Lineage-3	0.008427	0.3935	None
corvallis	Lineage-4	0.01685	0.3935	None
corvallis	Lineage-5	0.01685	0.3935	None
corvallis	Lineage-6	0.002809	0.3935	None
cubana	Lineage-1	0.8714	0.7957	agoueve
cubana	Lineage-2	0.02905	0.7957	None
cubana	Lineage-3	0.004149	0.7957	None
cubana	Lineage-4	0.06639	0.7957	None
cubana	Lineage-5	0.02075	0.7957	None
cubana	Lineage-6	0.004149	0.7957	None
cubana	Lineage-7	0.004149	0.7957	None
dadzie	Lineage-1	0.9091	0.4395	None
dadzie	Lineage-2	0.09091	0.4395	vitkin (Lineage-2)|i m:l,v:-|kokomlemle
daytona	Lineage-1	0.8	0.7219	norwich
daytona	Lineage-2	0.2	0.7219	None
denver	Lineage-1	0.8077	0.893	None
denver	Lineage-2	0.1154	0.893	None
denver	Lineage-3	0.07692	0.893	i c1:z:1,6
derby	Lineage-1	0.7858	1.095	None
derby	Lineage-2	0.05106	1.095	None
derby	Lineage-3	0.05791	1.095	None
derby	Lineage-4	0.1021	1.095	None
derby	Lineage-5	0.001868	1.095	None
derby	Lineage-6	0.001245	1.095	None
dublin	Lineage-1	0.9767	0.1596	i d1:g,p:1,5
dublin	Lineage-2	0.0233	0.1596	i 1,4,[5],12:b:- (Lineage-1)
duisburg	Lineage-1	0.8182	0.8659	None
duisburg	Lineage-2	0.09091	0.8659	None
duisburg	Lineage-3	0.09091	0.8659	None
ealing	Lineage-1	0.9444	0.3546	None
ealing	Lineage-2	0.04167	0.3546	None
ealing	Lineage-3	0.01389	0.3546	None
eastbourne	Lineage-1	0.837	0.8098	chester (Lineage-1)|reading (Lineage-3)|i b:e,h:- (Lineage-3)|sandiego (Lineage-2)|kaapstad (Lineage-1)|madras (Lineage-1)
eastbourne	Lineage-2	0.005435	0.8098	None
eastbourne	Lineage-3	0.04348	0.8098	javiana (Lineage-1)|i d1:l,z28:- (Lineage-1)
eastbourne	Lineage-4	0.1141	0.8098	i d1:e,h:-
edinburg	Lineage-1	0.44	1.697	None
edinburg	Lineage-2	0.04	1.697	None
edinburg	Lineage-3	0.2	1.697	None
edinburg	Lineage-4	0.32	1.697	brazzaville
eko	Lineage-1	0.04348	0.258	None
eko	Lineage-2	0.9565	0.258	anatum (Lineage-1)|i e1:e,h:-
enteritidis	Lineage-1	0.9939	0.06583	macclesfield (Lineage-2)|moscow|i d1:g,m:e,n,z15
enteritidis	Lineage-2	2.925e-05	0.06583	None
enteritidis	Lineage-3	0.00117	0.06583	None
enteritidis	Lineage-4	0.003305	0.06583	None
enteritidis	Lineage-5	0.000819	0.06583	None
enteritidis	Lineage-6	0.0003802	0.06583	None
enteritidis	Lineage-7	0.000351	0.06583	None
enteritidis	Lineage-8	8.774e-05	0.06583	None
florida	Lineage-1	0.9583	0.2499	i h:d:-
florida	Lineage-2	0.04167	0.2499	None
fresno	Lineage-1	0.04	0.2423	None
fresno	Lineage-2	0.96	0.2423	ouakam (Lineage-3)
fulica	Lineage-1	0.875	0.5436	None
fulica	Lineage-2	0.125	0.5436	arechavaleta (Lineage-2)
galiema	Lineage-1	0.8462	0.7442	None
galiema	Lineage-2	0.1154	0.7442	None
galiema	Lineage-3	0.03846	0.7442	coromandel
gallinarum	Lineage-1	0.6273	0.9527	None
gallinarum	Lineage-2	0.3727	0.9527	None
gambia	Lineage-1	0.3333	0.9183	None
gambia	Lineage-2	0.6667	0.9183	None
gaminara	Lineage-1	0.9942	0.05117	None
gaminara	Lineage-2	0.005764	0.05117	welikade (Lineage-1)
give	Lineage-1	0.6298	0.9508	schwarzengrund (Lineage-1)|bredeney (Lineage-1)|i 1,4,[5],12:d:- (Lineage-3)|i b:l,v:- (Lineage-3)|i e1:l,v:- (Lineage-2)|kimuenza|truro
give	Lineage-2	0.3702	0.9508	i e1:l,v:- (Lineage-3)
glostrup	Lineage-1	0.6786	1.216	chomedey
glostrup	Lineage-2	0.1964	1.216	None
glostrup	Lineage-3	0.125	1.216	None
gloucester	Lineage-1	0.25	1.5	None
gloucester	Lineage-2	0.25	1.5	None
gloucester	Lineage-3	0.5	1.5	None
grumpensis	Lineage-1	0.6923	0.8905	None
grumpensis	Lineage-2	0.3077	0.8905	telelkebir (Lineage-1)
hadar	Lineage-1	0.9958	0.0448	bonariensis (Lineage-1)|i c2-c3:z10:-
hadar	Lineage-2	0.0007062	0.0448	None
hadar	Lineage-3	0.002825	0.0448	None
hadar	Lineage-4	0.0007062	0.0448	None
hartford	Lineage-1	0.9964	0.03412	i c1:y:- (Lineage-1)
hartford	Lineage-2	0.003565	0.03412	None
hato	Lineage-1	0.8	0.7219	None
hato	Lineage-2	0.2	0.7219	typhimurium (Lineage-1)|i 1,4,[5],12:i:- (Lineage-1)|albert|i c1:i:-
havana	Lineage-1	0.1721	2.2	None
havana	Lineage-2	0.2208	2.2	None
havana	Lineage-3	0.4545	2.2	None
havana	Lineage-4	0.08442	2.2	None
havana	Lineage-5	0.003247	2.2	None
havana	Lineage-6	0.01299	2.2	None
havana	Lineage-7	0.003247	2.2	None
havana	Lineage-8	0.003247	2.2	None
havana	Lineage-9	0.01299	2.2	None
havana	Lineage-10	0.00974	2.2	None
havana	Lineage-11	0.006494	2.2	None
havana	Lineage-12	0.003247	2.2	None
havana	Lineage-13	0.01299	2.2	None
hvittingfoss	Lineage-1	0.4488	0.9924	i i:b:-
hvittingfoss	Lineage-2	0.5512	0.9924	None
i 1,4,[5],12:b:-	Lineage-1	0.5492	1.42	dublin (Lineage-2)
i 1,4,[5],12:b:-	Lineage-2	0.37	1.42	None
i 1,4,[5],12:b:-	Lineage-3	0.06019	1.42	None
i 1,4,[5],12:b:-	Lineage-4	0.002736	1.42	None
i 1,4,[5],12:b:-	Lineage-5	0.006156	1.42	None
i 1,4,[5],12:b:-	Lineage-6	0.000684	1.42	None
i 1,4,[5],12:b:-	Lineage-7	0.001368	1.42	None
i 1,4,[5],12:b:-	Lineage-8	0.002736	1.42	None
i 1,4,[5],12:b:-	Lineage-9	0.000684	1.42	None
i 1,4,[5],12:b:-	Lineage-10	0.000684	1.42	abony (Lineage-3)
i 1,4,[5],12:b:-	Lineage-11	0.000684	1.42	None
i 1,4,[5],12:b:-	Lineage-12	0.004788	1.42	paratyphi b var. java (Lineage-1)|paratyphi b (Lineage-2)
i 1,4,[5],12:d:-	Lineage-1	0.8642	0.666	None
i 1,4,[5],12:d:-	Lineage-2	0.1111	0.666	stanley
i 1,4,[5],12:d:-	Lineage-3	0.02469	0.666	schwarzengrund (Lineage-1)|give (Lineage-1)|bredeney (Lineage-1)|i b:l,v:- (Lineage-3)|i e1:l,v:- (Lineage-2)|kimuenza|truro
i 1,4,[5],12:i:-	Lineage-1	0.9992	0.008882	typhimurium (Lineage-1)|hato (Lineage-2)|albert|i c1:i:-
i 1,4,[5],12:i:-	Lineage-2	0.0007514	0.008882	agama (Lineage-2)
i 1,4,[5],12:r:-	Lineage-1	0.92	0.4022	heidelberg
i 1,4,[5],12:r:-	Lineage-2	0.08	0.4022	None
i b:e,h:-	Lineage-1	0.2	1.571	saintpaul (Lineage-1)
i b:e,h:-	Lineage-2	0.1	1.571	brandenburg (Lineage-3)|reading (Lineage-1)
i b:e,h:-	Lineage-3	0.1	1.571	chester (Lineage-1)|reading (Lineage-3)|sandiego (Lineage-2)|eastbourne (Lineage-1)|kaapstad (Lineage-1)|madras (Lineage-1)
i b:e,h:-	Lineage-4	0.6	1.571	brandenburg (Lineage-1)|reading (Lineage-4)|sandiego (Lineage-1)|i b:l,v:- (Lineage-1)|madras (Lineage-2)|israel|i o:67:m,t:e,n,z15
i b:g,[s],t:-	Lineage-1	0.09091	2.3	None
i b:g,[s],t:-	Lineage-2	0.2727	2.3	senftenberg (Lineage-3)
i b:g,[s],t:-	Lineage-3	0.3636	2.3	None
i b:g,[s],t:-	Lineage-4	0.09091	2.3	None
i b:g,[s],t:-	Lineage-5	0.09091	2.3	None
i b:g,[s],t:-	Lineage-6	0.09091	2.3	None
i b:l,v:-	Lineage-1	0.9268	0.4508	brandenburg (Lineage-1)|reading (Lineage-4)|i b:e,h:- (Lineage-4)|sandiego (Lineage-1)|madras (Lineage-2)|israel|i o:67:m,t:e,n,z15
i b:l,v:-	Lineage-2	0.03659	0.4508	i b:-:l,v
i b:l,v:-	Lineage-3	0.03659	0.4508	schwarzengrund (Lineage-1)|give (Lineage-1)|bredeney (Lineage-1)|i 1,4,[5],12:d:- (Lineage-3)|i e1:l,v:- (Lineage-2)|kimuenza|truro
i b:y:-	Lineage-1	0.5	1	None
i b:y:-	Lineage-2	0.5	1	agama (Lineage-3)
i c1:l,v:-	Lineage-1	0.1176	1.875	bonn (Lineage-1)
i c1:l,v:-	Lineage-2	0.4706	1.875	potsdam (Lineage-1)|i f:l,v:- (Lineage-2)
i c1:l,v:-	Lineage-3	0.2941	1.875	bonn (Lineage-2)
i c1:l,v:-	Lineage-4	0.05882	1.875	None
i c1:l,v:-	Lineage-5	0.05882	1.875	potsdam (Lineage-2)
i c1:l,z13:-	Lineage-1	0.5	1	neukoelln
i c1:l,z13:-	Lineage-2	0.5	1	kenya
i c1:r:-	Lineage-1	0.03371	0.2127	infantis (Lineage-2)
i c1:r:-	Lineage-2	0.9663	0.2127	virchow (Lineage-1)|i f:r:-
i c1:y:-	Lineage-1	0.3	2.246	hartford (Lineage-1)
i c1:y:-	Lineage-2	0.2	2.246	bareilly (Lineage-3)
i c1:y:-	Lineage-3	0.1	2.246	mikawasima (Lineage-2)
i c1:y:-	Lineage-4	0.2	2.246	bareilly (Lineage-2)|richmond (Lineage-1)
i c1:y:-	Lineage-5	0.2	2.246	richmond (Lineage-2)
i c1:z4,z23:-	Lineage-1	0.1111	2.197	None
i c1:z4,z23:-	Lineage-2	0.3333	2.197	i f:z4,z23:- (Lineage-1)
i c1:z4,z23:-	Lineage-3	0.2222	2.197	None
i c1:z4,z23:-	Lineage-4	0.2222	2.197	None
i c1:z4,z23:-	Lineage-5	0.1111	2.197	None
i c2-c3:e,h:-	Lineage-1	0.6667	0.9183	newport (Lineage-1)
i c2-c3:e,h:-	Lineage-2	0.3333	0.9183	newport (Lineage-3)
i d1:l,z28:-	Lineage-1	0.9901	0.08014	javiana (Lineage-1)|eastbourne (Lineage-3)
i d1:l,z28:-	Lineage-2	0.009901	0.08014	javiana (Lineage-2)
i e1:l,v:-	Lineage-1	0.5	1.5	london (Lineage-1)|winterthur
i e1:l,v:-	Lineage-2	0.25	1.5	schwarzengrund (Lineage-1)|give (Lineage-1)|bredeney (Lineage-1)|i 1,4,[5],12:d:- (Lineage-3)|i b:l,v:- (Lineage-3)|kimuenza|truro
i e1:l,v:-	Lineage-3	0.25	1.5	give (Lineage-2)
i e1:r:-	Lineage-1	0.9444	0.3095	weltevreden
i e1:r:-	Lineage-2	0.05556	0.3095	elisabethville
i e1:y:-	Lineage-1	0.5	1	None
i e1:y:-	Lineage-2	0.5	1	orion (Lineage-1)
i f:l,v:-	Lineage-1	0.6667	0.9183	None
i f:l,v:-	Lineage-2	0.3333	0.9183	potsdam (Lineage-1)|i c1:l,v:- (Lineage-2)
i f:z4,z23:-	Lineage-1	0.8571	0.5917	i c1:z4,z23:- (Lineage-2)
i f:z4,z23:-	Lineage-2	0.1429	0.5917	None
i g:b:-	Lineage-1	0.3333	0.9183	mississippi (Lineage-3)
i g:b:-	Lineage-2	0.6667	0.9183	None
i i:l,v:l,v	Lineage-1	0.75	1.061	None
i i:l,v:l,v	Lineage-2	0.125	1.061	None
i i:l,v:l,v	Lineage-3	0.125	1.061	None
i j:l,v:-	Lineage-1	0.8333	0.65	carmel (Lineage-1)|matadi
i j:l,v:-	Lineage-2	0.1667	0.65	carmel (Lineage-2)
i o:51:z4,z24:-	Lineage-1	0.3333	1.585	None
i o:51:z4,z24:-	Lineage-2	0.3333	1.585	tamberma (Lineage-4)
i o:51:z4,z24:-	Lineage-3	0.3333	1.585	None
i o:g,[s],t:-	Lineage-1	0.72	0.8555	None
i o:g,[s],t:-	Lineage-2	0.28	0.8555	None
i p:-:l,v	Lineage-1	0.75	0.8113	None
i p:-:l,v	Lineage-2	0.25	0.8113	None
i w:d:-	Lineage-1	0.3333	1.585	None
i w:d:-	Lineage-2	0.3333	1.585	None
i w:d:-	Lineage-3	0.3333	1.585	None
i x:z4,z23:-	Lineage-1	0.8966	0.4798	None
i x:z4,z23:-	Lineage-2	0.1034	0.4798	None
ibadan	Lineage-1	0.3333	0.9183	None
ibadan	Lineage-2	0.6667	0.9183	mississippi (Lineage-2)
ii 1,13,23:z29:e,n,x	Lineage-1	0.5714	1.379	None
ii 1,13,23:z29:e,n,x	Lineage-2	0.2857	1.379	None
ii 1,13,23:z29:e,n,x	Lineage-3	0.1429	1.379	ii g:z29:- (Lineage-2)
ii 1,4,[5],12,[27]:b:[e,n,x]	Lineage-1	0.3333	0.9183	None
ii 1,4,[5],12,[27]:b:[e,n,x]	Lineage-2	0.6667	0.9183	None
ii 42:b:e,n,x,z15	Lineage-1	0.3684	0.9495	None
ii 42:b:e,n,x,z15	Lineage-2	0.6316	0.9495	ii j:b:-
ii 48:d:z6	Lineage-1	0.3947	1.371	None
ii 48:d:z6	Lineage-2	0.5	1.371	None
ii 48:d:z6	Lineage-3	0.1053	1.371	None
ii d3:l,w:e,n,x	Lineage-1	0.625	1.299	None
ii d3:l,w:e,n,x	Lineage-2	0.125	1.299	None
ii d3:l,w:e,n,x	Lineage-3	0.25	1.299	None
ii g:d:-	Lineage-1	0.6667	0.9183	None
ii g:d:-	Lineage-2	0.3333	0.9183	None
ii g:none:z39	Lineage-1	0.5	1	None
ii g:none:z39	Lineage-2	0.5	1	None
ii g:z29:-	Lineage-1	0.5	1	None
ii g:z29:-	Lineage-2	0.5	1	ii 1,13,23:z29:e,n,x (Lineage-3)
infantis	Lineage-1	0.0002206	0.06138	None
infantis	Lineage-2	0.9936	0.06138	i c1:r:- (Lineage-1)
infantis	Lineage-3	0.005073	0.06138	oritamerin
infantis	Lineage-4	0.001103	0.06138	None
inganda	Lineage-1	0.8333	0.8167	None
inganda	Lineage-2	0.08333	0.8167	ngili
inganda	Lineage-3	0.08333	0.8167	None
irumu	Lineage-1	0.9268	0.3776	None
irumu	Lineage-2	0.07317	0.3776	None
isangi	Lineage-1	0.7679	0.9255	None
isangi	Lineage-2	0.03571	0.9255	None
isangi	Lineage-3	0.1964	0.9255	None
javiana	Lineage-1	0.9079	0.4473	i d1:l,z28:- (Lineage-1)|eastbourne (Lineage-3)
javiana	Lineage-2	0.0917	0.4473	i d1:l,z28:- (Lineage-2)
javiana	Lineage-3	0.0004159	0.4473	None
jodhpur	Lineage-1	0.7778	0.7642	None
jodhpur	Lineage-2	0.2222	0.7642	None
jukestown	Lineage-1	0.125	1.75	None
jukestown	Lineage-2	0.25	1.75	None
jukestown	Lineage-3	0.125	1.75	None
jukestown	Lineage-4	0.5	1.75	None
kaapstad	Lineage-1	0.8	0.7219	chester (Lineage-1)|reading (Lineage-3)|i b:e,h:- (Lineage-3)|sandiego (Lineage-2)|eastbourne (Lineage-1)|madras (Lineage-1)
kaapstad	Lineage-2	0.2	0.7219	chester (Lineage-2)
kaolack	Lineage-1	0.5	1	None
kaolack	Lineage-2	0.5	1	mountpleasant|dahomey
karlshamn	Lineage-1	0.5	1	None
karlshamn	Lineage-2	0.5	1	None
kedougou	Lineage-1	0.9929	0.06083	None
kedougou	Lineage-2	0.007092	0.06083	None
kentucky	Lineage-1	0.809	0.8438	altona (Lineage-5)|i c2-c3:i:-
kentucky	Lineage-2	0.1609	0.8438	None
kentucky	Lineage-3	0.02586	0.8438	None
kentucky	Lineage-4	0.003718	0.8438	None
kentucky	Lineage-5	0.000338	0.8438	None
kentucky	Lineage-6	0.000169	0.8438	None
kiambu	Lineage-1	0.9868	0.112	None
kiambu	Lineage-2	0.0033	0.112	None
kiambu	Lineage-3	0.009901	0.112	None
kibi	Lineage-1	0.5	1	None
kibi	Lineage-2	0.5	1	None
kingston	Lineage-1	0.7714	0.8998	None
kingston	Lineage-2	0.2	0.8998	None
kingston	Lineage-3	0.02857	0.8998	None
kottbus	Lineage-1	0.6598	1.263	None
kottbus	Lineage-2	0.1844	1.263	None
kottbus	Lineage-3	0.1557	1.263	None
kumasi	Lineage-1	0.9167	0.4972	None
kumasi	Lineage-2	0.04167	0.4972	None
kumasi	Lineage-3	0.04167	0.4972	None
langensalza	Lineage-1	0.95	0.2864	None
langensalza	Lineage-2	0.05	0.2864	krefeld
larochelle	Lineage-1	0.92	0.4022	braenderup|i c1:e,h:-|i f:e,h:-
larochelle	Lineage-2	0.08	0.4022	wentworth|chingola
legon	Lineage-1	0.9091	0.4395	None
legon	Lineage-2	0.09091	0.4395	lagos
lexington	Lineage-1	0.6	1.208	None
lexington	Lineage-2	0.3429	1.208	i e4:z10:-
lexington	Lineage-3	0.05714	1.208	None
lingwala	Lineage-1	0.4286	0.9852	None
lingwala	Lineage-2	0.5714	0.9852	None
linton	Lineage-1	0.5	1	None
linton	Lineage-2	0.5	1	None
livingstone	Lineage-1	0.2907	1.935	None
livingstone	Lineage-2	0.2636	1.935	None
livingstone	Lineage-3	0.3527	1.935	None
livingstone	Lineage-4	0.07752	1.935	None
livingstone	Lineage-5	0.0155	1.935	None
london	Lineage-1	0.966	0.214	i e1:l,v:- (Lineage-1)|winterthur
london	Lineage-2	0.03398	0.214	None
luke	Lineage-1	0.8	0.7219	None
luke	Lineage-2	0.2	0.7219	None
macclesfield	Lineage-1	0.6667	0.9183	None
macclesfield	Lineage-2	0.3333	0.9183	enteritidis (Lineage-1)|moscow|i d1:g,m:e,n,z15
madras	Lineage-1	0.1667	0.65	chester (Lineage-1)|reading (Lineage-3)|i b:e,h:- (Lineage-3)|sandiego (Lineage-2)|eastbourne (Lineage-1)|kaapstad (Lineage-1)
madras	Lineage-2	0.8333	0.65	brandenburg (Lineage-1)|reading (Lineage-4)|i b:e,h:- (Lineage-4)|sandiego (Lineage-1)|i b:l,v:- (Lineage-1)|israel|i o:67:m,t:e,n,z15
marseille	Lineage-1	0.5714	0.9852	None
marseille	Lineage-2	0.4286	0.9852	None
martonos	Lineage-1	0.2	1.371	None
martonos	Lineage-2	0.6	1.371	i h:a:1,7|i h:z36:-
martonos	Lineage-3	0.2	1.371	None
menston	Lineage-1	0.6	1.371	None
menston	Lineage-2	0.2	1.371	None
menston	Lineage-3	0.2	1.371	None
miami	Lineage-1	0.8251	0.9486	sendai
miami	Lineage-2	0.02691	0.9486	None
miami	Lineage-3	0.004484	0.9486	None
miami	Lineage-4	0.1166	0.9486	panama|koessen
miami	Lineage-5	0.008969	0.9486	None
miami	Lineage-6	0.008969	0.9486	None
miami	Lineage-7	0.008969	0.9486	None
mikawasima	Lineage-1	0.008798	0.3356	None
mikawasima	Lineage-2	0.9589	0.3356	i c1:y:- (Lineage-3)
mikawasima	Lineage-3	0.008798	0.3356	None
mikawasima	Lineage-4	0.01466	0.3356	None
mikawasima	Lineage-5	0.002933	0.3356	None
mikawasima	Lineage-6	0.005865	0.3356	None
mississippi	Lineage-1	0.8045	0.9069	None
mississippi	Lineage-2	0.08835	0.9069	ibadan (Lineage-2)
mississippi	Lineage-3	0.1071	0.9069	i g:b:- (Lineage-1)
molade	Lineage-1	0.8108	0.6998	None
molade	Lineage-2	0.1892	0.6998	None
monschaui	Lineage-1	0.8455	0.9094	None
monschaui	Lineage-2	0.02727	0.9094	None
monschaui	Lineage-3	0.01818	0.9094	None
monschaui	Lineage-4	0.05455	0.9094	adelaide (Lineage-6)
monschaui	Lineage-5	0.05455	0.9094	None
montevideo	Lineage-1	0.157	1.853	None
montevideo	Lineage-2	0.4599	1.853	None
montevideo	Lineage-3	0.1426	1.853	None
montevideo	Lineage-4	0.2375	1.853	oranienburg (Lineage-12)
montevideo	Lineage-5	0.003033	1.853	None
muenchen	Lineage-1	0.615	1.029	i c2-c3:d:-
muenchen	Lineage-2	0.003494	1.029	None
muenchen	Lineage-3	0.3771	1.029	None
muenchen	Lineage-4	0.003494	1.029	None
muenchen	Lineage-5	0.0005824	1.029	None
muenchen	Lineage-6	0.0002912	1.029	None
muenster	Lineage-1	0.9915	0.07544	None
muenster	Lineage-2	0.007255	0.07544	None
muenster	Lineage-3	0.001209	0.07544	None
napoli	Lineage-1	0.9924	0.06425	i d1:l,z13:-
napoli	Lineage-2	0.007576	0.06425	None
nchanga	Lineage-1	0.9333	0.3534	None
nchanga	Lineage-2	0.06667	0.3534	vejle (Lineage-3)
nessziona	Lineage-1	0.6667	0.9183	None
nessziona	Lineage-2	0.3333	0.9183	None
newport	Lineage-1	0.226	1.478	i c2-c3:e,h:- (Lineage-1)
newport	Lineage-2	0.5887	1.478	None
newport	Lineage-3	0.1671	1.478	i c2-c3:e,h:- (Lineage-2)
newport	Lineage-4	0.01724	1.478	None
newport	Lineage-5	0.0006186	1.478	None
newport	Lineage-6	0.0003866	1.478	None
newyork	Lineage-1	0.9737	0.1756	None
newyork	Lineage-2	0.02632	0.1756	None
nottingham	Lineage-1	0.08333	0.4138	None
nottingham	Lineage-2	0.9167	0.4138	None
offa	Lineage-1	0.875	0.5436	None
offa	Lineage-2	0.125	0.5436	None
onderstepoort	Lineage-1	0.5	1.445	tucson (Lineage-1)|madelia|carrau|i h:y:-|bahrenfeld
onderstepoort	Lineage-2	0.1538	1.445	None
onderstepoort	Lineage-3	0.3462	1.445	None
onireke	Lineage-1	0.375	1.906	None
onireke	Lineage-2	0.25	1.906	None
onireke	Lineage-3	0.125	1.906	None
onireke	Lineage-4	0.25	1.906	None
oranienburg	Lineage-1	0.817	1.089	None
oranienburg	Lineage-2	0.01817	1.089	None
oranienburg	Lineage-3	0.004431	1.089	None
oranienburg	Lineage-4	0.002215	1.089	None
oranienburg	Lineage-5	0.02658	1.089	None
oranienburg	Lineage-6	0.007532	1.089	None
oranienburg	Lineage-7	0.09836	1.089	None
oranienburg	Lineage-8	0.01949	1.089	None
oranienburg	Lineage-9	0.002215	1.089	None
oranienburg	Lineage-10	0.001772	1.089	None
oranienburg	Lineage-11	0.0004431	1.089	None
oranienburg	Lineage-12	0.0008861	1.089	montevideo (Lineage-4)
oranienburg	Lineage-13	0.0004431	1.089	None
oranienburg	Lineage-14	0.0004431	1.089	None
orion	Lineage-1	0.9846	0.1147	i e1:y:- (Lineage-2)
orion	Lineage-2	0.01538	0.1147	None
oslo	Lineage-1	0.8858	0.5124	None
oslo	Lineage-2	0.1142	0.5124	None
ouakam	Lineage-1	0.8793	0.6759	None
ouakam	Lineage-2	0.03448	0.6759	None
ouakam	Lineage-3	0.07759	0.6759	fresno (Lineage-2)
ouakam	Lineage-4	0.008621	0.6759	None
paratyphi b	Lineage-1	0.02115	0.4631	None
paratyphi b	Lineage-2	0.9215	0.4631	paratyphi b var. java (Lineage-1)|i 1,4,[5],12:b:- (Lineage-12)
paratyphi b	Lineage-3	0.0574	0.4631	paratyphi b var. java (Lineage-2)
paratyphi b var. java	Lineage-1	0.5422	1.309	paratyphi b (Lineage-2)|i 1,4,[5],12:b:- (Lineage-12)
paratyphi b var. java	Lineage-2	0.3741	1.309	paratyphi b (Lineage-3)
paratyphi b var. java	Lineage-3	0.08368	1.309	None
paratyphi c	Lineage-1	0.8269	0.797	None
paratyphi c	Lineage-2	0.1346	0.797	None
paratyphi c	Lineage-3	0.03846	0.797	None
pensacola	Lineage-1	0.9574	0.2539	None
pensacola	Lineage-2	0.04255	0.2539	None
pomona	Lineage-1	0.9691	0.199	None
pomona	Lineage-2	0.03093	0.199	None
portland	Lineage-1	0.75	0.8113	None
portland	Lineage-2	0.25	0.8113	None
potsdam	Lineage-1	0.9375	0.3373	i f:l,v:- (Lineage-2)|i c1:l,v:- (Lineage-2)
potsdam	Lineage-2	0.0625	0.3373	i c1:l,v:- (Lineage-5)
putten	Lineage-1	0.9796	0.1437	None
putten	Lineage-2	0.02041	0.1437	None
ramatgan	Lineage-1	0.2857	1.198	None
ramatgan	Lineage-2	0.07143	1.198	None
ramatgan	Lineage-3	0.6429	1.198	None
reading	Lineage-1	0.7767	1.019	brandenburg (Lineage-3)|i b:e,h:- (Lineage-2)
reading	Lineage-2	0.09431	1.019	saintpaul (Lineage-9)
reading	Lineage-3	0.1234	1.019	chester (Lineage-1)|i b:e,h:- (Lineage-3)|sandiego (Lineage-2)|eastbourne (Lineage-1)|kaapstad (Lineage-1)|madras (Lineage-1)
reading	Lineage-4	0.005548	1.019	brandenburg (Lineage-1)|i b:e,h:- (Lineage-4)|sandiego (Lineage-1)|i b:l,v:- (Lineage-1)|madras (Lineage-2)|israel|i o:67:m,t:e,n,z15
redlands	Lineage-1	0.5	1	None
redlands	Lineage-2	0.5	1	None
richmond	Lineage-1	0.7786	0.7627	bareilly (Lineage-2)|i c1:y:- (Lineage-4)
richmond	Lineage-2	0.2214	0.7627	i c1:y:- (Lineage-5)
rissen	Lineage-1	0.9386	0.3761	None
rissen	Lineage-2	0.04971	0.3761	None
rissen	Lineage-3	0.0117	0.3761	None
rovaniemi	Lineage-1	0.3333	0.9183	None
rovaniemi	Lineage-2	0.6667	0.9183	None
rubislaw	Lineage-1	0.4046	1.224	None
rubislaw	Lineage-2	0.02845	1.224	None
rubislaw	Lineage-3	0.5574	1.224	None
rubislaw	Lineage-4	0.001054	1.224	None
rubislaw	Lineage-5	0.005269	1.224	None
rubislaw	Lineage-6	0.002107	1.224	None
rubislaw	Lineage-7	0.001054	1.224	None
saintpaul	Lineage-1	0.756	1.127	i b:e,h:- (Lineage-1)
saintpaul	Lineage-2	0.1654	1.127	None
saintpaul	Lineage-3	0.05586	1.127	haifa
saintpaul	Lineage-4	0.016	1.127	None
saintpaul	Lineage-5	0.001898	1.127	stanleyville (Lineage-2)
saintpaul	Lineage-6	0.001356	1.127	typhimurium (Lineage-5)
saintpaul	Lineage-7	0.001356	1.127	kisangani
saintpaul	Lineage-8	0.001085	1.127	None
saintpaul	Lineage-9	0.001085	1.127	reading (Lineage-2)
sandiego	Lineage-1	0.9959	0.03823	brandenburg (Lineage-1)|reading (Lineage-4)|i b:e,h:- (Lineage-4)|i b:l,v:- (Lineage-1)|madras (Lineage-2)|israel|i o:67:m,t:e,n,z15
sandiego	Lineage-2	0.004076	0.03823	chester (Lineage-1)|reading (Lineage-3)|i b:e,h:- (Lineage-3)|eastbourne (Lineage-1)|kaapstad (Lineage-1)|madras (Lineage-1)
sanjuan	Lineage-1	0.75	0.8113	None
sanjuan	Lineage-2	0.25	0.8113	None
saphra	Lineage-1	0.8571	0.5917	None
saphra	Lineage-2	0.1429	0.5917	None
saugus	Lineage-1	0.5	1	None
saugus	Lineage-2	0.5	1	tucson (Lineage-2)
schoeneberg	Lineage-1	0.5	1	None
schoeneberg	Lineage-2	0.5	1	None
schwarzengrund	Lineage-1	0.9863	0.1276	give (Lineage-1)|bredeney (Lineage-1)|i 1,4,[5],12:d:- (Lineage-3)|i b:l,v:- (Lineage-3)|i e1:l,v:- (Lineage-2)|kimuenza|truro
schwarzengrund	Lineage-2	0.000547	0.1276	None
schwarzengrund	Lineage-3	0.0093	0.1276	None
schwarzengrund	Lineage-4	0.001094	0.1276	None
schwarzengrund	Lineage-5	0.001094	0.1276	None
schwarzengrund	Lineage-6	0.000547	0.1276	None
schwarzengrund	Lineage-7	0.000547	0.1276	teddington (Lineage-2)
schwarzengrund	Lineage-8	0.000547	0.1276	None
senegal	Lineage-1	0.5	1	None
senegal	Lineage-2	0.5	1	None
senftenberg	Lineage-1	0.8508	0.8301	i e4:g,[s],t:1,2
senftenberg	Lineage-2	0.007853	0.8301	None
senftenberg	Lineage-3	0.09895	0.8301	i b:g,[s],t:- (Lineage-2)
senftenberg	Lineage-4	0.0005236	0.8301	None
senftenberg	Lineage-5	0.006806	0.8301	None
senftenberg	Lineage-6	0.03194	0.8301	None
senftenberg	Lineage-7	0.0005236	0.8301	None
senftenberg	Lineage-8	0.0005236	0.8301	None
senftenberg	Lineage-9	0.001047	0.8301	None
senftenberg	Lineage-10	0.0005236	0.8301	None
senftenberg	Lineage-11	0.0005236	0.8301	None
simi	Lineage-1	0.6667	0.9183	None
simi	Lineage-2	0.3333	0.9183	None
stanleyville	Lineage-1	0.3846	2.512	None
stanleyville	Lineage-2	0.2527	2.512	saintpaul (Lineage-5)
stanleyville	Lineage-3	0.03297	2.512	None
stanleyville	Lineage-4	0.0989	2.512	None
stanleyville	Lineage-5	0.01099	2.512	None
stanleyville	Lineage-6	0.02198	2.512	None
stanleyville	Lineage-7	0.03297	2.512	None
stanleyville	Lineage-8	0.1209	2.512	None
stanleyville	Lineage-9	0.01099	2.512	None
stanleyville	Lineage-10	0.01099	2.512	None
stanleyville	Lineage-11	0.02198	2.512	None
stockholm	Lineage-1	0.5714	1.379	None
stockholm	Lineage-2	0.2857	1.379	None
stockholm	Lineage-3	0.1429	1.379	None
szentes	Lineage-1	0.9333	0.3534	None
szentes	Lineage-2	0.06667	0.3534	None
takoradi	Lineage-1	0.4375	1.412	None
takoradi	Lineage-2	0.4792	1.412	None
takoradi	Lineage-3	0.04167	1.412	None
takoradi	Lineage-4	0.04167	1.412	None
tamberma	Lineage-1	0.4286	2.128	None
tamberma	Lineage-2	0.1429	2.128	None
tamberma	Lineage-3	0.1429	2.128	None
tamberma	Lineage-4	0.1429	2.128	i o:51:z4,z24:- (Lineage-2)
tamberma	Lineage-5	0.1429	2.128	None
teddington	Lineage-1	0.2	1.922	None
teddington	Lineage-2	0.2	1.922	schwarzengrund (Lineage-7)
teddington	Lineage-3	0.4	1.922	None
teddington	Lineage-4	0.2	1.922	None
tees	Lineage-1	0.1667	1.459	None
tees	Lineage-2	0.3333	1.459	None
tees	Lineage-3	0.5	1.459	None
telelkebir	Lineage-1	0.5865	0.9783	grumpensis (Lineage-2)
telelkebir	Lineage-2	0.4135	0.9783	None
tennessee	Lineage-1	0.8554	0.6493	None
tennessee	Lineage-2	0.1344	0.6493	None
tennessee	Lineage-3	0.01018	0.6493	None
thompson	Lineage-1	0.8949	0.5094	i c1:k:-
thompson	Lineage-2	0.002213	0.5094	None
thompson	Lineage-3	0.1018	0.5094	None
thompson	Lineage-4	0.001107	0.5094	None
tucson	Lineage-1	0.95	0.2864	onderstepoort (Lineage-1)|madelia|carrau|i h:y:-|bahrenfeld
tucson	Lineage-2	0.05	0.2864	saugus (Lineage-2)
tudu	Lineage-1	0.6	1.371	None
tudu	Lineage-2	0.2	1.371	None
tudu	Lineage-3	0.2	1.371	None
typhimurium	Lineage-1	0.9981	0.02276	i 1,4,[5],12:i:- (Lineage-1)|hato (Lineage-2)|albert|i c1:i:-
typhimurium	Lineage-2	5.016e-05	0.02276	None
typhimurium	Lineage-3	5.016e-05	0.02276	None
typhimurium	Lineage-4	0.001254	0.02276	None
typhimurium	Lineage-5	0.0002006	0.02276	saintpaul (Lineage-6)
typhimurium	Lineage-6	0.0003511	0.02276	None
uzaramo	Lineage-1	0.6667	0.9183	None
uzaramo	Lineage-2	0.3333	0.9183	None
vejle	Lineage-1	0.1579	1.433	None
vejle	Lineage-2	0.5263	1.433	amager
vejle	Lineage-3	0.3158	1.433	nchanga (Lineage-2)
vinohrady	Lineage-1	0.5	1.5	None
vinohrady	Lineage-2	0.25	1.5	None
vinohrady	Lineage-3	0.25	1.5	None
virchow	Lineage-1	0.7761	0.858	i c1:r:- (Lineage-2)|i f:r:-
virchow	Lineage-2	0.2057	0.858	None
virchow	Lineage-3	0.01815	0.858	None
vitkin	Lineage-1	0.3333	0.9183	None
vitkin	Lineage-2	0.6667	0.9183	dadzie (Lineage-2)|i m:l,v:-|kokomlemle
wangata	Lineage-1	0.02857	1.208	None
wangata	Lineage-2	0.6571	1.208	None
wangata	Lineage-3	0.2857	1.208	i d1:y:-
wangata	Lineage-4	0.02857	1.208	None
warnow	Lineage-1	0.6667	0.9183	None
warnow	Lineage-2	0.3333	0.9183	None
waycross	Lineage-1	0.02703	1.728	None
waycross	Lineage-2	0.3514	1.728	None
waycross	Lineage-3	0.5135	1.728	None
waycross	Lineage-4	0.02703	1.728	None
waycross	Lineage-5	0.02703	1.728	None
waycross	Lineage-6	0.02703	1.728	None
welikade	Lineage-1	0.4444	0.9911	gaminara (Lineage-2)
welikade	Lineage-2	0.5556	0.9911	None
weslaco	Lineage-1	0.07407	1.395	None
weslaco	Lineage-2	0.1481	1.395	None
weslaco	Lineage-3	0.7037	1.395	i d1:z36:-
weslaco	Lineage-4	0.03704	1.395	None
weslaco	Lineage-5	0.03704	1.395	None
wien	Lineage-1	0.8571	0.806	None
wien	Lineage-2	0.07143	0.806	None
wien	Lineage-3	0.03571	0.806	None
wien	Lineage-4	0.03571	0.806	huettwilen
wilhelmsburg	Lineage-1	0.1111	2.059	None
wilhelmsburg	Lineage-2	0.4444	2.059	None
wilhelmsburg	Lineage-3	0.1111	2.059	None
wilhelmsburg	Lineage-4	0.1111	2.059	None
wilhelmsburg	Lineage-5	0.2222	2.059	None
worthington	Lineage-1	0.9963	0.03492	None
worthington	Lineage-2	0.003663	0.03492	None
